# Isoform cell type specificity in the mouse primary motor cortex

**DOI:** 10.1101/2020.03.05.977991

**Authors:** A. Sina Booeshaghi, Zizhen Yao, Cindy van Velthoven, Kimberly Smith, Bosiljka Tasic, Hongkui Zeng, Lior Pachter

## Abstract

Full-length SMART-Seq single-cell RNA-seq can be used to measure gene expression at isoform resolution, making possible the identification of isoform markers for cell types and for an isoform atlas. In a comprehensive analysis of 6,160 mouse primary motor cortex cells assayed with SMART-Seq, we find numerous examples of isoform specificity in cell types, including isoform shifts between cell types that are masked in gene-level analysis. These findings can be used to refine spatial gene expression information to isoform resolution. Our results highlight the utility of full-length single-cell RNA-seq when used in conjunction with other single-cell RNA-seq technologies.
