## Supplementary Table 8 for "Isoform cell type specificity in the mouse primary motor cortex"

	index	tss_class	transcript_name	p_raw	p_bonferroni
0	GABAergic	62768	Rsrp1-201_ENSMUST00000078084	6.767145739172305e-50	7.750073657787082e-46
1	GABAergic	19176	Rtn1-203_ENSMUST00000137990	1.746540366488533e-34	2.0002253547209924e-30
2	GABAergic	92332	Kmt2a-202_ENSMUST00000114689	1.1690969542943461e-12	1.3389082869055999e-08
3	GABAergic	19691	Eif5-214_ENSMUST00000222441	5.6101580389486883e-11	6.425033494105985e-07
4	GABAergic	74682	Med21-201_ENSMUST00000032429	8.002228756624577e-09	9.164552483524297e-05
5	GABAergic	27581	Slc22a17-210_ENSMUST00000228495	9.812122471254246e-09	0.00011237333260203926
6	GABAergic	92332	Kmt2a-201_ENSMUST00000002095	1.0771987066018465e-07	0.0012336618187357646
7	Glutamatergic	19304	Srsf5-202_ENSMUST00000110351	1.2779322546281462e-32	1.4635519146128845e-28
8	Glutamatergic	957	Clk1-210_ENSMUST00000148330	4.317381284470363e-30	4.944480916039683e-26
9	Glutamatergic	57078	Ttll7-201_ENSMUST00000037942	5.249761587154648e-28	6.0122894576888606e-24
10	Glutamatergic	100099	Morf4l2-202_ENSMUST00000080411	1.7526614019503223e-24	2.0072354705836067e-20
11	Glutamatergic	89213	Ciapin1-210_ENSMUST00000162589	3.215246012031502e-20	3.6822604952790776e-16
12	Glutamatergic	19304	Srsf5-212_ENSMUST00000153056	3.843507613329646e-16	4.401777094165777e-12
13	Glutamatergic	10037	Ank3-231_ENSMUST00000182884	3.057817033818314e-13	3.5019649579804244e-09
14	Glutamatergic	72661	Atp6v1f-201_ENSMUST00000004396	5.893897561552843e-13	6.7499861823683936e-09
15	Glutamatergic	43737	Rtn3-201_ENSMUST00000025667	4.839535357686004e-10	5.5424778683898965e-06
16	Glutamatergic	97677	Ubl5-204_ENSMUST00000160682	3.311838280603629e-09	3.7928827908613065e-05
17	Glutamatergic	95569	Thyn1-203_ENSMUST00000213770	6.3973710954376756e-09	7.326589247049998e-05
18	Glutamatergic	83130	Ypel3-211_ENSMUST00000206143	1.4262964639915272e-08	0.00016334660253862964
19	Glutamatergic	98837	Idh3g-201_ENSMUST00000052761	7.003478246397531e-08	0.0008020733461686773
20	Glutamatergic	36137	Cct8-201_ENSMUST00000026704	3.1214483172638183e-07	0.003574838685346388
21	Glutamatergic	87642	Rad23a-202_ENSMUST00000109761	3.4216351464332854e-07	0.00391862765145272
22	Glutamatergic	13992	Sumo2-207_ENSMUST00000153892	5.243632162623495e-07	0.006005269734244557
23	Glutamatergic	100099	Morf4l2-215_ENSMUST00000169418	5.630127501233535e-07	0.006447903520787707
24	Low Quality	74597	Cpne9-201_ENSMUST00000041203	6.723260832746054e-08	0.0007699814468702419
25	Low Quality	3309	Dtl-201_ENSMUST00000027933	1.0135659374711181e-07	0.001160786389888798
26	Low Quality	38966	Nrxn1-204_ENSMUST00000159778	2.1342787490120009e-07	0.002444282737305994
27	Low Quality	38968	Nrxn1-213_ENSMUST00000172466	4.5792912141842677e-07	0.005244433263044533
28	Non-Neuronal	61362	Prdx1-202_ENSMUST00000106470	6.00364255899691e-08	0.0006875671640691212
