## Supplementary Table 7 for "Isoform cell type specificity in the mouse primary motor cortex"

	index	gene_name	p_raw	p_bonferroni	mean_log1p	mean_norm
0	Astrocytes	Aqp4	0.0	0.0	4.221100933878822	10383.038045904459
1	Astrocytes	Cxcl14	0.0	0.0	5.064551808738222	10335.14986566918
2	Astrocytes	Daam2	0.0	0.0	4.587044620425552	12779.296338422435
3	Astrocytes	Pou3f3	0.0	0.0	8.140773456901536	22706.056324804278
4	Astrocytes	Timp3	0.0	0.0	4.9112716828925125	14354.259676097734
5	Endothelial	Cldn5	0.0	0.0	2.1967023361342264	20923.847420070026
6	Endothelial	Flt1	0.0	0.0	2.6858181500260705	22322.913686155327
7	Endothelial	Ptprm	0.0	0.0	5.3752787836577225	12255.85593864789
8	Endothelial	Calb1	8.951229453535627e-62	1.1368061405990247e-59	6.653187229685868	1952.531619160088
9	Endothelial	Vip	7.962631458476903e-06	0.0010112541952265667	7.769146904840319	2975.5534469317986
10	Ependymal	Igf2	1.1034073872148323e-54	1.401327381762837e-52	1.18224633340107	4552.719962674953
11	Ependymal	Fam84b	1.2188585818917105e-46	1.5479503990024722e-44	2.1643901925379967	1924.9366708674268
12	Ependymal	Sulf1	5.491680126482188e-45	6.974433760632379e-43	1.8825698369014887	1702.4046362195077
13	Ependymal	Timp3	1.012176553789505e-43	1.2854642233126713e-41	4.9112716828925125	14354.259676097734
14	Ependymal	Crhr2	1.0839614607638847e-38	1.3766310551701336e-36	0.33109322942007957	142.12369640928512
15	Ependymal	Cobll1	1.2097761671735279e-37	1.5364157323103805e-35	2.4744954600605777	5419.791614723864
16	Ependymal	Phactr2	1.2105248155541466e-36	1.5373665157537662e-34	3.942711650880098	3759.341090373747
17	Ependymal	Myh14	1.5216427040105837e-31	1.9324862340934413e-29	3.5235636034611786	5351.315181113274
18	Ependymal	Wipf3	4.2778520499724876e-27	5.4328721034650595e-25	7.091402494733177	28773.638538092193
19	Ependymal	Nr2f2	1.8389319688955017e-21	2.335443600497287e-19	1.627836153771201	2354.9629339800695
20	Ependymal	Plekhg3	7.141931057100358e-17	9.070252442517454e-15	2.091532627247618	7228.680350131753
21	Ependymal	Iqgap2	7.439580886449759e-17	9.448267725791195e-15	4.2216671950592195	5480.160910286402
22	Ependymal	Pdgfra	3.9857910814523243e-16	5.061954673444452e-14	2.1424784222165596	4346.113173226379
23	Ependymal	Pdlim5	2.4924524496102554e-15	3.1654146110050246e-13	2.8000212287663713	3559.847048116875
24	Ependymal	Rnf152	1.1979675847794646e-14	1.52141883266992e-12	3.0201321710647444	4481.021480142607
25	Ependymal	Tac2	2.9835660490884454e-13	3.789128882342326e-11	6.684355474796022	1421.6704737200985
26	Ependymal	Lamp5	1.6128804385290966e-12	2.0483581569319527e-10	5.098040867988953	2440.896210148816
27	Ependymal	Ptprk	3.840322429683344e-11	4.877209485697846e-09	5.910188869560698	11589.004628684517
28	Ependymal	Rfx3	4.289206070576496e-10	5.4472917096321494e-08	3.6277916202664904	2731.998955973723
29	Ependymal	Pvalb	3.3376094338486114e-09	4.2387639809877364e-07	6.756693069771963	1748.4185394562287
30	Ependymal	Penk	4.94204162890099e-08	6.276392868704258e-06	6.170282774826138	1135.986996490147
31	Ependymal	Camk2d	1.2999491879910598e-07	1.650935468748646e-05	5.749795158462924	11880.690225730581
32	L2/3_IT	C1ql3	0.0	0.0	4.851254089825852	11130.318106473964
33	L2/3_IT	Syndig1	0.0	0.0	5.54614907175225	9563.14195599889
34	L2/3_IT	Slc30a3	0.0	0.0	5.943245743965583	24946.69162543843
35	L2/3_IT	Slc17a7	0.0	0.0	9.454276672469922	21605.366464883777
36	L2/3_IT	Sertm1	0.0	0.0	3.4989529677008098	3841.752265182323
37	L2/3_IT	Satb2	0.0	0.0	6.536729156108682	23088.1897280012
38	L2/3_IT	Rgs6	0.0	0.0	6.249597821665058	12216.760958061705
39	L2/3_IT	Rab3b	0.0	0.0	7.582379701437063	2689.8519317664422
40	L2/3_IT	Ptprt	0.0	0.0	6.993373561602484	20665.325454992864
41	L2/3_IT	Ptprk	0.0	0.0	5.910188869560698	11589.004628684517
42	L2/3_IT	Prdm8	0.0	0.0	4.000752989991377	5700.977958402151
43	L2/3_IT	Pou3f3	0.0	0.0	8.140773456901536	22706.056324804278
44	L2/3_IT	Penk	0.0	0.0	6.170282774826138	1135.986996490147
45	L2/3_IT	Meis2	0.0	0.0	4.811952403029983	7145.082299410478
46	L2/3_IT	Lamp5	0.0	0.0	5.098040867988953	2440.896210148816
47	L2/3_IT	Igfbp5	0.0	0.0	7.364940309429239	24251.72331341935
48	L2/3_IT	Dscaml1	0.0	0.0	4.996016097354123	8055.4340551160585
49	L2/3_IT	Cux2	0.0	0.0	4.833969516602062	13844.015772787347
50	L2/3_IT	Calb1	0.0	0.0	6.653187229685868	1952.531619160088
51	L2/3_IT	Unc5d	0.0	0.0	4.232193978158815	6891.727999122967
52	L2/3_IT	Wipf3	0.0	0.0	7.091402494733177	28773.638538092193
53	L2/3_IT	Gad2	1.2682167407323878e-189	1.6106352607301326e-187	8.11323845882878	4278.066672777633
54	L4/5_IT	Cdh12	0.0	0.0	4.881120457428094	7926.813962540711
55	L4/5_IT	Unc5d	0.0	0.0	4.232193978158815	6891.727999122967
56	L4/5_IT	Syndig1	0.0	0.0	5.54614907175225	9563.14195599889
57	L4/5_IT	Slc30a3	0.0	0.0	5.943245743965583	24946.69162543843
58	L4/5_IT	Slc17a7	0.0	0.0	9.454276672469922	21605.366464883777
59	L4/5_IT	Satb2	0.0	0.0	6.536729156108682	23088.1897280012
60	L4/5_IT	Rorb	0.0	0.0	4.8129583714574204	12800.379482389106
61	L4/5_IT	Rab3b	0.0	0.0	7.582379701437063	2689.8519317664422
62	L4/5_IT	Ptprt	0.0	0.0	6.993373561602484	20665.325454992864
63	L4/5_IT	Ptprk	0.0	0.0	5.910188869560698	11589.004628684517
64	L4/5_IT	Prdm8	0.0	0.0	4.000752989991377	5700.977958402151
65	L4/5_IT	Pou3f3	0.0	0.0	8.140773456901536	22706.056324804278
66	L4/5_IT	Penk	0.0	0.0	6.170282774826138	1135.986996490147
67	L4/5_IT	Nr4a1	0.0	0.0	5.5259176207376	10076.506618546135
68	L4/5_IT	Lamp5	0.0	0.0	5.098040867988953	2440.896210148816
69	L4/5_IT	Gad2	0.0	0.0	8.11323845882878	4278.066672777633
70	L4/5_IT	Wipf3	0.0	0.0	7.091402494733177	28773.638538092193
71	L4/5_IT	Vip	2.1669266219328403e-55	2.751996809854707e-53	7.769146904840319	2975.5534469317986
72	L56_NP	Bcl11b	0.0	0.0	4.332060794372322	10156.923229744621
73	L56_NP	Tshz2	0.0	0.0	3.4538472819324606	5805.024876506803
74	L56_NP	Trp53i11	0.0	0.0	4.336927316315007	9184.42777639549
75	L56_NP	Tox	0.0	0.0	3.5527134531840363	4267.525010833027
76	L56_NP	Sulf2	0.0	0.0	6.626607869072078	26066.169358077266
77	L56_NP	Spon1	0.0	0.0	3.6771356750776194	7795.842431595372
78	L56_NP	Slc17a7	0.0	0.0	9.454276672469922	21605.366464883777
79	L56_NP	Satb2	0.0	0.0	6.536729156108682	23088.1897280012
80	L56_NP	Rnf152	0.0	0.0	3.0201321710647444	4481.021480142607
81	L56_NP	Rgs6	0.0	0.0	6.249597821665058	12216.760958061705
82	L56_NP	Ptpru	0.0	0.0	3.666147918341713	5579.356901018134
83	L56_NP	Ptprt	0.0	0.0	6.993373561602484	20665.325454992864
84	L56_NP	Olfm3	0.0	0.0	2.773160893014041	1966.7731229093256
85	L56_NP	Grm8	0.0	0.0	4.5018438978453705	6481.566212336048
86	L56_NP	Fezf2	0.0	0.0	3.095570054559137	4383.213142950214
87	L56_NP	Camk2d	0.0	0.0	5.749795158462924	11880.690225730581
88	L56_NP	Wipf3	4.0076604842282926e-238	5.089728814969932e-236	7.091402494733177	28773.638538092193
89	L56_NP	Rab3b	8.327073470263717e-184	1.057538330723492e-181	7.582379701437063	2689.8519317664422
90	L56_NP	Vip	1.5463009937165942e-115	1.9638022620200747e-113	7.769146904840319	2975.5534469317986
91	L56_NP	Pvalb	1.874113148012891e-102	2.3801236979763717e-100	6.756693069771963	1748.4185394562287
92	L56_NP	Tac2	3.355640740588905e-101	4.261663740547909e-99	6.684355474796022	1421.6704737200985
93	L56_NP	Calb1	2.821201328178961e-18	3.5829256867872803e-16	6.653187229685868	1952.531619160088
94	L5_IT	Cdh12	0.0	0.0	4.881120457428094	7926.813962540711
95	L5_IT	Tenm3	0.0	0.0	5.620546275838911	10128.173393414283
96	L5_IT	Tac2	0.0	0.0	6.684355474796022	1421.6704737200985
97	L5_IT	Syndig1	0.0	0.0	5.54614907175225	9563.14195599889
98	L5_IT	Sulf2	0.0	0.0	6.626607869072078	26066.169358077266
99	L5_IT	St6galnac5	0.0	0.0	4.163645592793094	6075.004166789016
100	L5_IT	Slc30a3	0.0	0.0	5.943245743965583	24946.69162543843
101	L5_IT	Slc17a7	0.0	0.0	9.454276672469922	21605.366464883777
102	L5_IT	Shisa9	0.0	0.0	5.8917551769122705	9289.695942429238
103	L5_IT	Satb2	0.0	0.0	6.536729156108682	23088.1897280012
104	L5_IT	Rgs6	0.0	0.0	6.249597821665058	12216.760958061705
105	L5_IT	Rab3b	0.0	0.0	7.582379701437063	2689.8519317664422
106	L5_IT	Ptprt	0.0	0.0	6.993373561602484	20665.325454992864
107	L5_IT	Ptprk	0.0	0.0	5.910188869560698	11589.004628684517
108	L5_IT	Pou3f3	0.0	0.0	8.140773456901536	22706.056324804278
109	L5_IT	Penk	0.0	0.0	6.170282774826138	1135.986996490147
110	L5_IT	Ntng2	0.0	0.0	4.471516876492884	5156.324102700621
111	L5_IT	Nr4a1	0.0	0.0	5.5259176207376	10076.506618546135
112	L5_IT	Igfbp5	0.0	0.0	7.364940309429239	24251.72331341935
113	L5_IT	Grm8	0.0	0.0	4.5018438978453705	6481.566212336048
114	L5_IT	Gad2	0.0	0.0	8.11323845882878	4278.066672777633
115	L5_IT	Wipf3	0.0	0.0	7.091402494733177	28773.638538092193
116	L5_IT	Vip	8.014233272614446e-109	1.0178076256220346e-106	7.769146904840319	2975.5534469317986
117	L5_IT	Pvalb	1.4223412117882679e-64	1.8063733389711002e-62	6.756693069771963	1748.4185394562287
118	L5_PT	Ano4	0.0	0.0	4.378298228485031	6027.865579845883
119	L5_PT	Tmem163	0.0	0.0	1.605682279375566	1590.7688374967863
120	L5_PT	Syndig1	0.0	0.0	5.54614907175225	9563.14195599889
121	L5_PT	Sulf2	0.0	0.0	6.626607869072078	26066.169358077266
122	L5_PT	Spon1	0.0	0.0	3.6771356750776194	7795.842431595372
123	L5_PT	Slc17a7	0.0	0.0	9.454276672469922	21605.366464883777
124	L5_PT	Satb2	0.0	0.0	6.536729156108682	23088.1897280012
125	L5_PT	Rab3b	0.0	0.0	7.582379701437063	2689.8519317664422
126	L5_PT	Prss12	0.0	0.0	3.6020674957985	4335.82904327861
127	L5_PT	Pou3f3	0.0	0.0	8.140773456901536	22706.056324804278
128	L5_PT	Pou3f1	0.0	0.0	3.0482718162758844	2685.155257555176
129	L5_PT	Parm1	0.0	0.0	4.2954257701209695	7901.860248358235
130	L5_PT	Tox	0.0	0.0	3.5527134531840363	4267.525010833027
131	L5_PT	Nr4a1	0.0	0.0	5.5259176207376	10076.506618546135
132	L5_PT	Lamp5	0.0	0.0	5.098040867988953	2440.896210148816
133	L5_PT	Kcng1	0.0	0.0	3.0020933600482635	4324.6339582515975
134	L5_PT	Iqgap2	0.0	0.0	4.2216671950592195	5480.160910286402
135	L5_PT	Igfbp4	0.0	0.0	4.47428050551336	7424.547296883245
136	L5_PT	Grm8	0.0	0.0	4.5018438978453705	6481.566212336048
137	L5_PT	Fezf2	0.0	0.0	3.095570054559137	4383.213142950214
138	L5_PT	Fam84b	0.0	0.0	2.1643901925379967	1924.9366708674268
139	L5_PT	Epha7	0.0	0.0	5.164673535487128	6529.231694724461
140	L5_PT	Dscaml1	0.0	0.0	4.996016097354123	8055.4340551160585
141	L5_PT	Cdh20	0.0	0.0	4.43276702095291	5948.951159691398
142	L5_PT	Bcl11b	0.0	0.0	4.332060794372322	10156.923229744621
143	L5_PT	Meis2	0.0	0.0	4.811952403029983	7145.082299410478
144	L5_PT	Trpc4	0.0	0.0	3.6020210168471087	2895.9271698766756
145	L6_CT	Ano4	0.0	0.0	4.378298228485031	6027.865579845883
146	L6_CT	Tac2	0.0	0.0	6.684355474796022	1421.6704737200985
147	L6_CT	Syt6	0.0	0.0	2.3030970621666733	7081.051266528722
148	L6_CT	Slc17a7	0.0	0.0	9.454276672469922	21605.366464883777
149	L6_CT	Sema5a	0.0	0.0	2.883458925211845	6076.501055153046
150	L6_CT	Satb2	0.0	0.0	6.536729156108682	23088.1897280012
151	L6_CT	Rnf152	0.0	0.0	3.0201321710647444	4481.021480142607
152	L6_CT	Rgs6	0.0	0.0	6.249597821665058	12216.760958061705
153	L6_CT	Rab3b	0.0	0.0	7.582379701437063	2689.8519317664422
154	L6_CT	Pvalb	0.0	0.0	6.756693069771963	1748.4185394562287
155	L6_CT	Igfbp5	0.0	0.0	7.364940309429239	24251.72331341935
156	L6_CT	Igfbp4	0.0	0.0	4.47428050551336	7424.547296883245
157	L6_CT	Grm8	0.0	0.0	4.5018438978453705	6481.566212336048
158	L6_CT	Gad2	0.0	0.0	8.11323845882878	4278.066672777633
159	L6_CT	Foxp2	0.0	0.0	2.222380356726151	4912.752523220351
160	L6_CT	Fezf2	0.0	0.0	3.095570054559137	4383.213142950214
161	L6_CT	Epha7	0.0	0.0	5.164673535487128	6529.231694724461
162	L6_CT	Bcl11b	0.0	0.0	4.332060794372322	10156.923229744621
163	L6_CT	Penk	0.0	0.0	6.170282774826138	1135.986996490147
164	L6_CT	Wipf3	0.0	0.0	7.091402494733177	28773.638538092193
165	L6_CT	Vip	6.507761948173685e-110	8.26485767418058e-108	7.769146904840319	2975.5534469317986
166	L6_IT	Bcl11b	0.0	0.0	4.332060794372322	10156.923229744621
167	L6_IT	Tenm3	0.0	0.0	5.620546275838911	10128.173393414283
168	L6_IT	Tac2	0.0	0.0	6.684355474796022	1421.6704737200985
169	L6_IT	Syndig1	0.0	0.0	5.54614907175225	9563.14195599889
170	L6_IT	Slc30a3	0.0	0.0	5.943245743965583	24946.69162543843
171	L6_IT	Slc17a7	0.0	0.0	9.454276672469922	21605.366464883777
172	L6_IT	Shisa9	0.0	0.0	5.8917551769122705	9289.695942429238
173	L6_IT	Satb2	0.0	0.0	6.536729156108682	23088.1897280012
174	L6_IT	Rgs6	0.0	0.0	6.249597821665058	12216.760958061705
175	L6_IT	Rab3b	0.0	0.0	7.582379701437063	2689.8519317664422
176	L6_IT	Wipf3	0.0	0.0	7.091402494733177	28773.638538092193
177	L6_IT	Ptprt	0.0	0.0	6.993373561602484	20665.325454992864
178	L6_IT	Ptprk	0.0	0.0	5.910188869560698	11589.004628684517
179	L6_IT	Penk	0.0	0.0	6.170282774826138	1135.986996490147
180	L6_IT	Ntng2	0.0	0.0	4.471516876492884	5156.324102700621
181	L6_IT	Igfbp5	0.0	0.0	7.364940309429239	24251.72331341935
182	L6_IT	Grm8	0.0	0.0	4.5018438978453705	6481.566212336048
183	L6_IT	Gad2	0.0	0.0	8.11323845882878	4278.066672777633
184	L6_IT	Epha7	0.0	0.0	5.164673535487128	6529.231694724461
185	L6_IT	C1ql3	0.0	0.0	4.851254089825852	11130.318106473964
186	L6_IT	Ptpru	0.0	0.0	3.666147918341713	5579.356901018134
187	L6_IT	Pvalb	4.160044970947464e-71	5.283257113103279e-69	6.756693069771963	1748.4185394562287
188	L6_IT	Vip	1.783187941069187e-70	2.2646486851578677e-68	7.769146904840319	2975.5534469317986
189	L6_IT_Car3	Olfm3	0.0	0.0	2.773160893014041	1966.7731229093256
190	L6_IT_Car3	Sema5a	0.0	0.0	2.883458925211845	6076.501055153046
191	L6_IT_Car3	Satb2	0.0	0.0	6.536729156108682	23088.1897280012
192	L6_IT_Car3	Tenm3	0.0	0.0	5.620546275838911	10128.173393414283
193	L6_IT_Car3	Ptpru	0.0	0.0	3.666147918341713	5579.356901018134
194	L6_IT_Car3	Ptprt	0.0	0.0	6.993373561602484	20665.325454992864
195	L6_IT_Car3	Ptprk	0.0	0.0	5.910188869560698	11589.004628684517
196	L6_IT_Car3	Tmem163	0.0	0.0	1.605682279375566	1590.7688374967863
197	L6_IT_Car3	Oprk1	0.0	0.0	0.9968325697533312	609.3909235460842
198	L6_IT_Car3	Ntng2	0.0	0.0	4.471516876492884	5156.324102700621
199	L6_IT_Car3	Slc17a7	0.0	0.0	9.454276672469922	21605.366464883777
200	L6_IT_Car3	Nr2f2	0.0	0.0	1.627836153771201	2354.9629339800695
201	L6_IT_Car3	Grm1	0.0	0.0	4.049070711040447	4475.494891107707
202	L6_IT_Car3	Grin3a	0.0	0.0	2.965906905498022	4050.674082383162
203	L6_IT_Car3	Unc5d	0.0	0.0	4.232193978158815	6891.727999122967
204	L6_IT_Car3	Cux2	0.0	0.0	4.833969516602062	13844.015772787347
205	L6_IT_Car3	Col25a1	0.0	0.0	3.952292335006102	4292.697210734133
206	L6_IT_Car3	Cdh13	0.0	0.0	4.070672935236216	7835.282742068294
207	L6_IT_Car3	Nr4a2	0.0	0.0	1.5772904174898479	1801.3329442386055
208	L6_IT_Car3	Wipf3	1.6876243049423314e-288	2.143282867276761e-286	7.091402494733177	28773.638538092193
209	L6_IT_Car3	Shisa9	1.2874325606697688e-274	1.6350393520506066e-272	5.8917551769122705	9289.695942429238
210	L6_IT_Car3	Luzp2	1.5623908755575542e-257	1.9842364119580938e-255	5.541324967696128	8244.518101732327
211	L6_IT_Car3	Vip	8.322776085585379e-246	1.0569925628693432e-243	7.769146904840319	2975.5534469317986
212	L6_IT_Car3	Calb1	3.6744437577101786e-133	4.666543572291927e-131	6.653187229685868	1952.531619160088
213	L6_IT_Car3	Penk	1.864867328464792e-104	2.3683815071502858e-102	6.170282774826138	1135.986996490147
214	L6_IT_Car3	Tac2	1.4511001057029031e-99	1.8428971342426869e-97	6.684355474796022	1421.6704737200985
215	L6_IT_Car3	Pou3f3	2.6441081104902464e-98	3.3580173003226128e-96	8.140773456901536	22706.056324804278
216	L6_IT_Car3	Pvalb	6.909644315417655e-78	8.775248280580422e-76	6.756693069771963	1748.4185394562287
217	L6_IT_Car3	Gad2	5.506525147578457e-63	6.99328693742464e-61	8.11323845882878	4278.066672777633
218	L6b	Bcl11b	0.0	0.0	4.332060794372322	10156.923229744621
219	L6b	Trp53i11	0.0	0.0	4.336927316315007	9184.42777639549
220	L6b	Tmem163	0.0	0.0	1.605682279375566	1590.7688374967863
221	L6b	Tenm3	0.0	0.0	5.620546275838911	10128.173393414283
222	L6b	Tac2	0.0	0.0	6.684355474796022	1421.6704737200985
223	L6b	Sulf2	0.0	0.0	6.626607869072078	26066.169358077266
224	L6b	Slc17a7	0.0	0.0	9.454276672469922	21605.366464883777
225	L6b	Shisa9	0.0	0.0	5.8917551769122705	9289.695942429238
226	L6b	Sema5a	0.0	0.0	2.883458925211845	6076.501055153046
227	L6b	Satb2	0.0	0.0	6.536729156108682	23088.1897280012
228	L6b	Rab3b	0.0	0.0	7.582379701437063	2689.8519317664422
229	L6b	Vip	0.0	0.0	7.769146904840319	2975.5534469317986
230	L6b	Prss12	0.0	0.0	3.6020674957985	4335.82904327861
231	L6b	Nxph4	0.0	0.0	0.6468152154043368	744.7112854959946
232	L6b	Kcng1	0.0	0.0	3.0020933600482635	4324.6339582515975
233	L6b	Igfbp5	0.0	0.0	7.364940309429239	24251.72331341935
234	L6b	Gad2	0.0	0.0	8.11323845882878	4278.066672777633
235	L6b	Epha7	0.0	0.0	5.164673535487128	6529.231694724461
236	L6b	Dscaml1	0.0	0.0	4.996016097354123	8055.4340551160585
237	L6b	Cplx3	0.0	0.0	1.1904631370920495	1666.127475124173
238	L6b	Cdh13	0.0	0.0	4.070672935236216	7835.282742068294
239	L6b	Camk2d	0.0	0.0	5.749795158462924	11880.690225730581
240	L6b	Calb1	0.0	0.0	6.653187229685868	1952.531619160088
241	L6b	Penk	0.0	0.0	6.170282774826138	1135.986996490147
242	L6b	Wipf3	0.0	0.0	7.091402494733177	28773.638538092193
243	L6b	Pvalb	4.436366736665031e-168	5.634185755564588e-166	6.756693069771963	1748.4185394562287
244	Lamp5	Bcl11b	0.0	0.0	4.332060794372322	10156.923229744621
245	Lamp5	Sulf2	0.0	0.0	6.626607869072078	26066.169358077266
246	Lamp5	Slc32a1	0.0	0.0	2.464528810492325	6768.66367403154
247	Lamp5	Shisa9	0.0	0.0	5.8917551769122705	9289.695942429238
248	Lamp5	Rgs6	0.0	0.0	6.249597821665058	12216.760958061705
249	Lamp5	Rab3b	0.0	0.0	7.582379701437063	2689.8519317664422
250	Lamp5	Ptprm	0.0	0.0	5.3752787836577225	12255.85593864789
251	Lamp5	Ubash3b	0.0	0.0	3.3033018106667407	4501.627730659886
252	Lamp5	Parm1	0.0	0.0	4.2954257701209695	7901.860248358235
253	Lamp5	Grik1	0.0	0.0	2.0376603782304286	2879.953872679508
254	Lamp5	Gad2	0.0	0.0	8.11323845882878	4278.066672777633
255	Lamp5	Gad1	0.0	0.0	4.436204908696757	2714.8697259363025
256	Lamp5	Dscaml1	0.0	0.0	4.996016097354123	8055.4340551160585
257	Lamp5	Cnr1	0.0	0.0	3.930099398436411	1060.8075122345476
258	Lamp5	Camk2d	0.0	0.0	5.749795158462924	11880.690225730581
259	Lamp5	Lamp5	0.0	0.0	5.098040867988953	2440.896210148816
260	Lamp5	Ust	0.0	0.0	3.3437713608749426	3094.020923733236
261	Lamp5	Tac2	1.9613812758475538e-11	2.4909542203263932e-09	6.684355474796022	1421.6704737200985
262	Macrophages	Cd14	0.0	0.0	1.0053087527752347	2536.7735080003486
263	Macrophages	Cldn5	0.0	0.0	2.1967023361342264	20923.847420070026
264	Macrophages	Flt1	0.0	0.0	2.6858181500260705	22322.913686155327
265	Macrophages	Tac2	1.2815013610104583e-20	1.627506728483282e-18	6.684355474796022	1421.6704737200985
266	Microglia	Ctss	0.0	0.0	2.6910729552316703	13712.99100305046
267	Microglia	Pvalb	1.7080527899336876e-21	2.1692270432157834e-19	6.756693069771963	1748.4185394562287
268	OPC	Cspg4	0.0	0.0	1.0769484025393148	2807.51199079272
269	OPC	Pdgfra	0.0	0.0	2.1424784222165596	4346.113173226379
270	OPC	Sox10	0.0	0.0	1.9074964268637475	9790.523186881936
271	OPC	Spon1	0.0	0.0	3.6771356750776194	7795.842431595372
272	OPC	Sulf2	0.0	0.0	6.626607869072078	26066.169358077266
273	OPC	Pou3f3	6.739649366902719e-196	8.559354695966454e-194	8.140773456901536	22706.056324804278
274	Oligodendrocytes	Adamts4	0.0	0.0	2.3014844098179124	6096.272102191504
275	Oligodendrocytes	Daam2	0.0	0.0	4.587044620425552	12779.296338422435
276	Oligodendrocytes	Myh14	0.0	0.0	3.5235636034611786	5351.315181113274
277	Oligodendrocytes	Plekhg3	0.0	0.0	2.091532627247618	7228.680350131753
278	Oligodendrocytes	Pou3f3	0.0	0.0	8.140773456901536	22706.056324804278
279	Oligodendrocytes	Sox10	0.0	0.0	1.9074964268637475	9790.523186881936
280	Oligodendrocytes	Sulf2	0.0	0.0	6.626607869072078	26066.169358077266
281	Oligodendrocytes	Unc5b	0.0	0.0	2.227084452758058	9413.972587536202
282	Pericytes	Cspg4	0.0	0.0	1.0769484025393148	2807.51199079272
283	Pericytes	Flt1	0.0	0.0	2.6858181500260705	22322.913686155327
284	Pericytes	Rgs5	0.0	0.0	5.482173127615543	16153.27481199987
285	Pericytes	Vtn	0.0	0.0	1.8331175158933808	10974.802644372949
286	Pvalb	Ano4	0.0	0.0	4.378298228485031	6027.865579845883
287	Pvalb	Ubash3b	0.0	0.0	3.3033018106667407	4501.627730659886
288	Pvalb	Trpc4	0.0	0.0	3.6020210168471087	2895.9271698766756
289	Pvalb	Tac2	0.0	0.0	6.684355474796022	1421.6704737200985
290	Pvalb	Sulf2	0.0	0.0	6.626607869072078	26066.169358077266
291	Pvalb	Sox6	0.0	0.0	2.109691965827019	2393.1364375312555
292	Pvalb	Slc32a1	0.0	0.0	2.464528810492325	6768.66367403154
293	Pvalb	Slc30a3	0.0	0.0	5.943245743965583	24946.69162543843
294	Pvalb	Shisa9	0.0	0.0	5.8917551769122705	9289.695942429238
295	Pvalb	Rab3b	0.0	0.0	7.582379701437063	2689.8519317664422
296	Pvalb	Pvalb	0.0	0.0	6.756693069771963	1748.4185394562287
297	Pvalb	Ptprm	0.0	0.0	5.3752787836577225	12255.85593864789
298	Pvalb	Prss23	0.0	0.0	3.0528560461909353	3616.602696332349
299	Pvalb	Vip	0.0	0.0	7.769146904840319	2975.5534469317986
300	Pvalb	Parm1	0.0	0.0	4.2954257701209695	7901.860248358235
301	Pvalb	Lhx6	0.0	0.0	1.3104258089019527	1660.3256901762322
302	Pvalb	Iqgap2	0.0	0.0	4.2216671950592195	5480.160910286402
303	Pvalb	Grik1	0.0	0.0	2.0376603782304286	2879.953872679508
304	Pvalb	Gad2	0.0	0.0	8.11323845882878	4278.066672777633
305	Pvalb	Gad1	0.0	0.0	4.436204908696757	2714.8697259363025
306	Pvalb	Dscaml1	0.0	0.0	4.996016097354123	8055.4340551160585
307	Pvalb	Cux2	0.0	0.0	4.833969516602062	13844.015772787347
308	Pvalb	Cnr1	0.0	0.0	3.930099398436411	1060.8075122345476
309	Pvalb	Cemip	0.0	0.0	3.4128424065232625	4207.534521745598
310	Pvalb	Camk2d	0.0	0.0	5.749795158462924	11880.690225730581
311	Pvalb	Calb1	0.0	0.0	6.653187229685868	1952.531619160088
312	Pvalb	Bcl11b	0.0	0.0	4.332060794372322	10156.923229744621
313	Pvalb	Nxph1	0.0	0.0	1.8999393789084962	2269.4636290265003
314	Pvalb	Wipf3	0.0	0.0	7.091402494733177	28773.638538092193
315	SMC	Acta2	0.0	0.0	3.489704758259311	3596.519710629756
316	SMC	Bgn	0.0	0.0	1.1821082122165991	2228.5295728935034
317	SMC	Timp3	0.0	0.0	4.9112716828925125	14354.259676097734
318	SMC	Calb1	5.403066960895553e-47	6.861895040337352e-45	6.653187229685868	1952.531619160088
319	Sncg	Npas1	0.0	0.0	0.8325270700845978	951.5841251385839
320	Sncg	Shisa9	0.0	0.0	5.8917551769122705	9289.695942429238
321	Sncg	Gad1	0.0	0.0	4.436204908696757	2714.8697259363025
322	Sncg	Cxcl14	0.0	0.0	5.064551808738222	10335.14986566918
323	Sncg	Slc32a1	0.0	0.0	2.464528810492325	6768.66367403154
324	Sncg	Cnr1	0.0	0.0	3.930099398436411	1060.8075122345476
325	Sncg	Sulf2	1.4188434187154302e-250	1.8019311417685965e-248	6.626607869072078	26066.169358077266
326	Sncg	Nr2f2	6.0883604554396944e-232	7.732217778408412e-230	1.627836153771201	2354.9629339800695
327	Sncg	Unc5b	1.2109737979558896e-208	1.5379367234039798e-206	2.227084452758058	9413.972587536202
328	Sncg	Ubash3b	1.1884768927014839e-197	1.5093656537308846e-195	3.3033018106667407	4501.627730659886
329	Sncg	Trp53i11	8.923454832921569e-193	1.1332787637810392e-190	4.336927316315007	9184.42777639549
330	Sncg	Egln3	3.6514378575515074e-190	4.637326079090414e-188	1.7956916038038555	1217.8241014254138
331	Sncg	Col25a1	1.815782915686629e-169	2.3060443029220186e-167	3.952292335006102	4292.697210734133
332	Sncg	Gad2	6.055224971615383e-169	7.690135713951536e-167	8.11323845882878	4278.066672777633
333	Sncg	Dscaml1	2.6093108407451266e-162	3.313824767746311e-160	4.996016097354123	8055.4340551160585
334	Sncg	Camk2d	1.1244412247008972e-117	1.4280403553701395e-115	5.749795158462924	11880.690225730581
335	Sncg	Ptprm	3.7169116893640034e-115	4.720477845492284e-113	5.3752787836577225	12255.85593864789
336	Sncg	Tac2	3.618566174094393e-86	4.595579041099879e-84	6.684355474796022	1421.6704737200985
337	Sncg	Calb1	1.6610935638004043e-75	2.1095888260265134e-73	6.653187229685868	1952.531619160088
338	Sncg	Vip	3.5810744065569876e-53	4.547964496327374e-51	7.769146904840319	2975.5534469317986
339	Sncg	Rab3b	3.66376190887698e-35	4.652977624273765e-33	7.582379701437063	2689.8519317664422
340	Sncg	Pou3f3	5.471532823869125e-14	6.948846686313789e-12	8.140773456901536	22706.056324804278
341	Sncg	Pvalb	4.3520336736765417e-10	5.527082765569208e-08	6.756693069771963	1748.4185394562287
342	Sst	Calb1	0.0	0.0	6.653187229685868	1952.531619160088
343	Sst	Ubash3b	0.0	0.0	3.3033018106667407	4501.627730659886
344	Sst	Sulf2	0.0	0.0	6.626607869072078	26066.169358077266
345	Sst	Sst	0.0	0.0	4.811936209652368	1662.5282518239917
346	Sst	Slc32a1	0.0	0.0	2.464528810492325	6768.66367403154
347	Sst	Slc30a3	0.0	0.0	5.943245743965583	24946.69162543843
348	Sst	Rab3b	0.0	0.0	7.582379701437063	2689.8519317664422
349	Sst	Ptprm	0.0	0.0	5.3752787836577225	12255.85593864789
350	Sst	Pou3f3	0.0	0.0	8.140773456901536	22706.056324804278
351	Sst	Vip	0.0	0.0	7.769146904840319	2975.5534469317986
352	Sst	Nxph1	0.0	0.0	1.8999393789084962	2269.4636290265003
353	Sst	Grm1	0.0	0.0	4.049070711040447	4475.494891107707
354	Sst	Grin3a	0.0	0.0	2.965906905498022	4050.674082383162
355	Sst	Grik1	0.0	0.0	2.0376603782304286	2879.953872679508
356	Sst	Gad2	0.0	0.0	8.11323845882878	4278.066672777633
357	Sst	Gad1	0.0	0.0	4.436204908696757	2714.8697259363025
358	Sst	Elfn1	0.0	0.0	1.7754625581647983	1835.6970996625414
359	Sst	Dscaml1	0.0	0.0	4.996016097354123	8055.4340551160585
360	Sst	Cnr1	0.0	0.0	3.930099398436411	1060.8075122345476
361	Sst	Cdh13	0.0	0.0	4.070672935236216	7835.282742068294
362	Sst	Lhx6	0.0	0.0	1.3104258089019527	1660.3256901762322
363	Sst	Wipf3	0.0	0.0	7.091402494733177	28773.638538092193
364	Sst	Tac2	1.5093073811849812e-143	1.916820374104926e-141	6.684355474796022	1421.6704737200985
365	Sst	Pvalb	1.57141962480454e-29	1.9957029235017657e-27	6.756693069771963	1748.4185394562287
366	Sst_Chodl	Sst	1.7420780689616676e-247	2.212439147581318e-245	4.811936209652368	1662.5282518239917
367	Sst_Chodl	Nos1	1.468330926768257e-186	1.8647802769956864e-184	2.1968370112516196	2636.275344568118
368	Sst_Chodl	Gad1	1.55456157130051e-181	1.9742931955516475e-179	4.436204908696757	2714.8697259363025
369	Sst_Chodl	Ptprt	7.569373550830357e-160	9.613104409554553e-158	6.993373561602484	20665.325454992864
370	Sst_Chodl	Grik1	2.2130355416784537e-159	2.810555137931636e-157	2.0376603782304286	2879.953872679508
371	Sst_Chodl	Col25a1	1.2473662274466615e-153	1.5841551088572603e-151	3.952292335006102	4292.697210734133
372	Sst_Chodl	Sox6	1.5369633768635724e-152	1.9519434886167368e-150	2.109691965827019	2393.1364375312555
373	Sst_Chodl	Slc32a1	1.262123296918294e-148	1.6028965870862333e-146	2.464528810492325	6768.66367403154
374	Sst_Chodl	Cdh13	3.818569489228912e-145	4.8495832513207175e-143	4.070672935236216	7835.282742068294
375	Sst_Chodl	Rab3b	4.223934395499079e-137	5.3643966822838303e-135	7.582379701437063	2689.8519317664422
376	Sst_Chodl	Grin3a	4.607557309933672e-135	5.8515977836157634e-133	2.965906905498022	4050.674082383162
377	Sst_Chodl	Alk	5.55428589954495e-127	7.053943092422086e-125	1.5839441342370524	1206.2241028028743
378	Sst_Chodl	Vip	1.1550449270813633e-123	1.4669070573933314e-121	7.769146904840319	2975.5534469317986
379	Sst_Chodl	Nkain3	6.5402965480294e-117	8.306176615997338e-115	1.3179320418180813	744.6630847984765
380	Sst_Chodl	Chrm2	1.3452315880607582e-114	1.708444116837163e-112	2.3644076951583766	2395.8727436263084
381	Sst_Chodl	Grm1	1.8546698721787782e-111	2.3554307376670485e-109	4.049070711040447	4475.494891107707
382	Sst_Chodl	Lhx6	6.823227837116453e-103	8.665499353137895e-101	1.3104258089019527	1660.3256901762322
383	Sst_Chodl	Nxph1	1.6634189008096346e-98	2.112542004028236e-96	1.8999393789084962	2269.4636290265003
384	Sst_Chodl	Ptpru	1.1792344258099294e-96	1.4976277207786102e-94	3.666147918341713	5579.356901018134
385	Sst_Chodl	Sulf2	6.279790064008191e-78	7.975333381290402e-76	6.626607869072078	26066.169358077266
386	Sst_Chodl	Bcl11b	8.899470519466763e-78	1.1302327559722788e-75	4.332060794372322	10156.923229744621
387	Sst_Chodl	Gad2	2.3412692150659846e-72	2.9734119031338e-70	8.11323845882878	4278.066672777633
388	Sst_Chodl	Cnr1	5.318347055702211e-55	6.7543007607418075e-53	3.930099398436411	1060.8075122345476
389	Sst_Chodl	Ptprm	2.279964836210867e-50	2.895555341987801e-48	5.3752787836577225	12255.85593864789
390	Sst_Chodl	Tac2	7.892449573574236e-47	1.002341095843928e-44	6.684355474796022	1421.6704737200985
391	Sst_Chodl	Calb1	8.082671917297998e-32	1.0264993334968458e-29	6.653187229685868	1952.531619160088
392	Sst_Chodl	Camk2d	3.2638796621362334e-28	4.145127170913016e-26	5.749795158462924	11880.690225730581
393	Sst_Chodl	Penk	1.1842622189923437e-11	1.5040130181202766e-09	6.170282774826138	1135.986996490147
394	VLMC	Gfap	0.0	0.0	3.136578548897336	10166.199167910401
395	VLMC	Igf2	0.0	0.0	1.18224633340107	4552.719962674953
396	VLMC	Igfbp5	0.0	0.0	7.364940309429239	24251.72331341935
397	VLMC	Timp3	0.0	0.0	4.9112716828925125	14354.259676097734
398	VLMC	Trp53i11	0.0	0.0	4.336927316315007	9184.42777639549
399	Vip	Asic4	0.0	0.0	0.9341847179200493	1140.6465549489149
400	Vip	Camk2d	0.0	0.0	5.749795158462924	11880.690225730581
401	Vip	Cnr1	0.0	0.0	3.930099398436411	1060.8075122345476
402	Vip	Gad1	0.0	0.0	4.436204908696757	2714.8697259363025
403	Vip	Gad2	0.0	0.0	8.11323845882878	4278.066672777633
404	Vip	Prox1	0.0	0.0	1.4999248714686582	2778.3761928165354
405	Vip	Slc32a1	0.0	0.0	2.464528810492325	6768.66367403154
406	Vip	Vip	0.0	0.0	7.769146904840319	2975.5534469317986
407	Vip	Tac2	1.486151725070468e-262	1.887412690839494e-260	6.684355474796022	1421.6704737200985
408	Vip	Calb1	4.448368737201435e-194	5.649428296245822e-192	6.653187229685868	1952.531619160088
409	Vip	Pou3f3	1.2886951414644667e-175	1.6366428296598727e-173	8.140773456901536	22706.056324804278
410	Vip	Penk	2.1544976399272968e-75	2.736212002707667e-73	6.170282774826138	1135.986996490147
411	Vip	Rab3b	7.955129102173092e-31	1.0103013959759826e-28	7.582379701437063	2689.8519317664422
412	striatum	Bcl11b	0.0	0.0	4.332060794372322	10156.923229744621
413	striatum	Tenm3	0.0	0.0	5.620546275838911	10128.173393414283
414	striatum	Syt6	0.0	0.0	2.3030970621666733	7081.051266528722
415	striatum	Syndig1	0.0	0.0	5.54614907175225	9563.14195599889
416	striatum	Slc32a1	0.0	0.0	2.464528810492325	6768.66367403154
417	striatum	Shisa9	0.0	0.0	5.8917551769122705	9289.695942429238
418	striatum	Rab3b	0.0	0.0	7.582379701437063	2689.8519317664422
419	striatum	Thsd7a	0.0	0.0	3.12255373157311	5100.767769624173
420	striatum	Wipf3	0.0	0.0	7.091402494733177	28773.638538092193
421	striatum	Meis2	0.0	0.0	4.811952403029983	7145.082299410478
422	striatum	Gad2	0.0	0.0	8.11323845882878	4278.066672777633
423	striatum	Gad1	0.0	0.0	4.436204908696757	2714.8697259363025
424	striatum	Foxp2	0.0	0.0	2.222380356726151	4912.752523220351
425	striatum	Cnr1	0.0	0.0	3.930099398436411	1060.8075122345476
426	striatum	Cdh13	0.0	0.0	4.070672935236216	7835.282742068294
427	striatum	Penk	0.0	0.0	6.170282774826138	1135.986996490147
428	striatum	Pou3f3	4.681303868249859e-31	5.945255912677321e-29	8.140773456901536	22706.056324804278
429	striatum	Tac2	7.586426052954684e-26	9.634761087252448e-24	6.684355474796022	1421.6704737200985
430	striatum	Calb1	1.0827599811760588e-05	0.0013751051760935947	6.653187229685868	1952.531619160088
