## Supplementary Table 6 for "Isoform cell type specificity in the mouse primary motor cortex"

	index	transcript_name	p_raw	p_bonferroni
0	L6 CT Gpr139	Cidea-201_ENSMUST00000025404	3.997519058142274e-26	1.382581941449087e-21
1	L6 CT Gpr139	Ly6e-213_ENSMUST00000191127	1.420795140664711e-22	4.9139620735029694e-18
2	L6 CT Gpr139	Crtac1-201_ENSMUST00000048630	3.0437450293359945e-20	1.0527096558461472e-15
3	L6 CT Gpr139	Mt1-201_ENSMUST00000034215	3.8979330964098004e-18	1.3481391407242937e-13
4	L6 CT Gpr139	Cyb5r1-201_ENSMUST00000027726	8.208730402581654e-17	2.839071497036891e-12
5	L6 CT Gpr139	Cyb561-201_ENSMUST00000019734	1.3442647361959002e-16	4.64927401660714e-12
6	L6 CT Gpr139	Pfkm-205_ENSMUST00000230445	3.0820581595368407e-16	1.0659606350574117e-11
7	L6 CT Gpr139	Fbxo2-201_ENSMUST00000047951	6.70968050249918e-16	2.3206100985943666e-11
8	L6 CT Gpr139	Timp2-201_ENSMUST00000017610	1.4396116249153166e-15	4.979040765932114e-11
9	L6 CT Gpr139	Col6a1-201_ENSMUST00000001147	5.53892437129736e-15	1.915692383056905e-10
10	L6 CT Gpr139	Lsp1-211_ENSMUST00000149521	1.1533794623303432e-14	3.989078208415725e-10
11	L6 CT Gpr139	Cyp46a1-201_ENSMUST00000021684	1.274372180666673e-14	4.407543624053755e-10
12	L6 CT Gpr139	Kazald1-201_ENSMUST00000026234	1.8162109991143904e-14	6.281547361537031e-10
13	L6 CT Gpr139	Cabp7-201_ENSMUST00000009219	2.0107575585992705e-14	6.954406092171437e-10
14	L6 CT Gpr139	Slc25a39-201_ENSMUST00000018821	5.293284515224698e-14	1.830735382435614e-09
15	L6 CT Gpr139	Reep1-201_ENSMUST00000121469	4.715929644839677e-13	1.6310514269642507e-08
16	L6 CT Gpr139	Pyurf-201_ENSMUST00000053386	8.150606155322215e-13	2.818968644879741e-08
17	L6 CT Gpr139	Gemin7-201_ENSMUST00000051364	8.189744601514546e-13	2.8325050678798208e-08
18	L6 CT Gpr139	Gal-201_ENSMUST00000025842	9.968341131296711e-13	3.447650463670281e-08
19	L6 CT Gpr139	Lsp1-209_ENSMUST00000140626	1.1784960728969951e-12	4.075946517721547e-08
20	L6 CT Gpr139	Selenow-201_ENSMUST00000044355	4.025744638897269e-12	1.3923440408090094e-07
21	L6 CT Gpr139	Cpe-201_ENSMUST00000048967	6.089247802769294e-12	2.106027245065788e-07
22	L6 CT Gpr139	Rspo3-201_ENSMUST00000092623	8.484121283256025e-12	2.9343181870269285e-07
23	L6 CT Gpr139	Rab3a-202_ENSMUST00000110090	8.784842065246851e-12	3.038325476686276e-07
24	L6 CT Gpr139	Atp1b1-201_ENSMUST00000027863	1.621987150202081e-11	5.609804757688917e-07
25	L6 CT Gpr139	Ccdc28a-202_ENSMUST00000080860	3.1767337862681884e-11	1.0987051473187157e-06
26	L6 CT Gpr139	Nrsn1-201_ENSMUST00000057866	7.771566384639367e-11	2.6878739497913714e-06
27	L6 CT Gpr139	Pcp4l1-201_ENSMUST00000111332	9.09351460646017e-11	3.145082961790314e-06
28	L6 CT Gpr139	Maf1-201_ENSMUST00000023212	1.6050663752455955e-10	5.551282565424417e-06
29	L6 CT Gpr139	Mif-201_ENSMUST00000038169	1.6277540290365729e-10	5.629750084825891e-06
30	L6 CT Gpr139	Blvra-201_ENSMUST00000002064	2.0457123434818376e-10	7.075300711166284e-06
31	L6 CT Gpr139	Efcab6-205_ENSMUST00000144169	2.9819704332119867e-10	1.0313442940306977e-05
32	L6 CT Gpr139	Pdlim7-202_ENSMUST00000069929	3.123530540941812e-10	1.0803042728901351e-05
33	L6 CT Gpr139	Nsf-202_ENSMUST00000103075	4.1425641829664704e-10	1.4327472483207834e-05
34	L6 CT Gpr139	Atp6ap1-201_ENSMUST00000019231	4.414814023793671e-10	1.526907578269279e-05
35	L6 CT Gpr139	Nnat-205_ENSMUST00000153739	4.6031162626648273e-10	1.5920337906052572e-05
36	L6 CT Gpr139	Gabarap-202_ENSMUST00000108592	5.201341170644159e-10	1.798935857278989e-05
37	L6 CT Gpr139	Gabarap-201_ENSMUST00000018711	5.499302612430304e-10	1.9019888015351447e-05
38	L6 CT Gpr139	Prdx5-201_ENSMUST00000025904	6.545695481057906e-10	2.2638942390786876e-05
39	L6 CT Gpr139	Smim4-201_ENSMUST00000049732	9.029147871278015e-10	3.122821082760214e-05
40	L6 CT Gpr139	1500009L16Rik-201_ENSMUST00000150459	9.15497164772102e-10	3.166338494080792e-05
41	L6 CT Gpr139	Higd1a-205_ENSMUST00000215007	1.3801785280654098e-09	4.7734854571670265e-05
42	L6 CT Gpr139	Wbp2-201_ENSMUST00000074628	1.6015146229556196e-09	5.538998474954306e-05
43	L6 CT Gpr139	Gm10605-202_ENSMUST00000183019	1.9135533555474344e-09	6.618215635496356e-05
44	L6 CT Gpr139	mt-Atp8-201_ENSMUST00000082407	2.1248800050540853e-09	7.34910998548006e-05
45	L6 CT Gpr139	1110004E09Rik-201_ENSMUST00000023694	3.009999596131508e-09	0.00010410384603180434
46	L6 CT Gpr139	Ift27-201_ENSMUST00000016781	3.210559465354398e-09	0.0001110404096687472
47	L6 CT Gpr139	Mdga1-208_ENSMUST00000171691	3.6686434335549274e-09	0.00012688370179293073
48	L6 CT Gpr139	Srp14-201_ENSMUST00000009693	4.114593114848232e-09	0.00014230731747014096
49	L6 CT Gpr139	Coprs-201_ENSMUST00000033839	4.124732484499662e-09	0.00014265799770890532
50	L6 CT Gpr139	5031425F14Rik-201_ENSMUST00000127920	4.392557534465659e-09	0.00015192099488702928
51	L6 CT Gpr139	Wnt10a-201_ENSMUST00000006718	4.429238599209424e-09	0.00015318964619225715
52	L6 CT Gpr139	4833439L19Rik-201_ENSMUST00000026989	4.479496172792454e-09	0.00015492785463219982
53	L6 CT Gpr139	Psmd5-201_ENSMUST00000028225	4.681183409086987e-09	0.00016190340938668254
54	L6 CT Gpr139	AC124561.1-201_ENSMUST00000227439	6.313965582588999e-09	0.0002183748136394231
55	L6 CT Gpr139	Upb1-201_ENSMUST00000039925	6.5862552753632135e-09	0.0002277922249537121
56	L6 CT Gpr139	AC163018.1-201_ENSMUST00000229584	6.809860314958778e-09	0.0002355258288531643
57	L6 CT Gpr139	Pcp4-201_ENSMUST00000061739	7.128474698508966e-09	0.00024654542592263107
58	L6 CT Gpr139	Nell2-202_ENSMUST00000166170	8.281453989676631e-09	0.00028642236768695596
59	L6 CT Gpr139	Ak1-202_ENSMUST00000113277	8.376987849191373e-09	0.0002897265017521328
60	L6 CT Gpr139	Atp1b3-201_ENSMUST00000034983	9.695800715313435e-09	0.00033533896353983046
61	L6 CT Gpr139	2610301B20Rik-201_ENSMUST00000080517	9.854122515318412e-09	0.0003408146813148026
62	L6 CT Gpr139	Ankrd35-202_ENSMUST00000122960	1.0691474548263675e-08	0.00036977533872624744
63	L6 CT Gpr139	Rogdi-207_ENSMUST00000202281	1.114015443093515e-08	0.0003852933811483231
64	L6 CT Gpr139	Ninj1-201_ENSMUST00000049022	1.2239584176021644e-08	0.0004233182583118846
65	L6 CT Gpr139	Slc25a22-203_ENSMUST00000106007	1.4085835233675757e-08	0.0004871726973919097
66	L6 CT Gpr139	Lta4h-201_ENSMUST00000016033	1.5283954809153457e-08	0.0005286108610293815
67	L6 CT Gpr139	Scg2-201_ENSMUST00000049972	1.5469089488669295e-08	0.0005350139290551162
68	L6 CT Gpr139	Creg1-202_ENSMUST00000111432	1.799246495797607e-08	0.0006222873930365603
69	L6 CT Gpr139	Syn2-206_ENSMUST00000204617	1.8888232823666764e-08	0.0006532684204393387
70	L6 CT Gpr139	Rbm28-201_ENSMUST00000007993	1.9364904189774788e-08	0.0006697545763075508
71	L6 CT Gpr139	Nr1d1-201_ENSMUST00000064941	1.9736604449665336e-08	0.0006826102014961253
72	L6 CT Gpr139	Kcnj6-201_ENSMUST00000095873	2.552236308295227e-08	0.0008827164495869873
73	L6 CT Gpr139	Lrpap1-201_ENSMUST00000030986	2.651771845792933e-08	0.0009171418105859439
74	L6 CT Gpr139	Creld1-201_ENSMUST00000032422	2.6996227125730505e-08	0.0009336915113705152
75	L6 CT Gpr139	Col16a1-207_ENSMUST00000135675	2.7390716961957798e-08	0.0009473353368462723
76	L6 CT Gpr139	Pno1-201_ENSMUST00000020317	3.1924598712373986e-08	0.0011041441710661667
77	L6 CT Gpr139	1500009C09Rik-202_ENSMUST00000143238	3.502818053077754e-08	0.0012114846518374719
78	L6 CT Gpr139	Ctsd-201_ENSMUST00000066401	3.773824847158441e-08	0.0013052150616382184
79	L6 CT Gpr139	Cnr1-202_ENSMUST00000084736	3.859836105787102e-08	0.0013349629155475272
80	L6 CT Gpr139	Hmgn3-208_ENSMUST00000190580	4.110200931794049e-08	0.00142155409427029
81	L6 CT Gpr139	Clu-201_ENSMUST00000022616	4.4135374329918325e-08	0.0015264660565745551
82	L6 CT Gpr139	Gde1-201_ENSMUST00000038791	4.483174377359496e-08	0.0015505506901535553
83	L6 CT Gpr139	Map1lc3b-201_ENSMUST00000034270	5.141403820437367e-08	0.0017782059253364678
84	L6 CT Gpr139	Ssr3-201_ENSMUST00000029414	5.2611555919314916e-08	0.0018196232730254256
85	L6 CT Gpr139	1810037I17Rik-201_ENSMUST00000106429	6.066808335185794e-08	0.002098266330807359
86	L6 CT Gpr139	Cisd3-201_ENSMUST00000107583	6.067638344764382e-08	0.002098553397920209
87	L6 CT Gpr139	Hpcal1-201_ENSMUST00000071858	6.141791991148855e-08	0.0021242001780587432
88	L6 CT Gpr139	Hpcal4-201_ENSMUST00000059667	6.167046295810144e-08	0.0021329346318688966
89	L6 CT Gpr139	0610009B22Rik-201_ENSMUST00000007921	7.283090449623484e-08	0.002518929662906778
90	L6 CT Gpr139	Emc3-201_ENSMUST00000032425	7.402853640367369e-08	0.0025603509600574583
91	L6 CT Gpr139	Tspan3-201_ENSMUST00000034876	7.428403178327725e-08	0.002569187523256427
92	L6 CT Gpr139	Fbxo44-208_ENSMUST00000167160	7.74578135269795e-08	0.0026789559386441127
93	L6 CT Gpr139	Hmgn3-201_ENSMUST00000161796	7.757572991755732e-08	0.0026830341949286374
94	L6 CT Gpr139	Ube2g2-204_ENSMUST00000174510	8.351501758577539e-08	0.0028884503982216274
95	L6 CT Gpr139	Nt5m-201_ENSMUST00000102695	8.473726669099787e-08	0.0029307231057748525
96	L6 CT Gpr139	AC163018.1-203_ENSMUST00000229658	8.516837770658181e-08	0.0029456335113598386
97	L6 CT Gpr139	Hnrnpc-201_ENSMUST00000111610	8.535583577523637e-08	0.002952116936122325
98	L6 CT Gpr139	Srxn1-201_ENSMUST00000041500	9.306623435405577e-08	0.003218788781369373
99	L6 CT Gpr139	Dbi-201_ENSMUST00000027634	9.481696610530775e-08	0.0032793395897181736
100	L6 CT Gpr139	Rab3a-201_ENSMUST00000034301	9.58250961478881e-08	0.003314206775370858
101	L6 CT Gpr139	mt-Atp6-201_ENSMUST00000082408	9.991181669697558e-08	0.0034555500922815972
102	L6 CT Gpr139	Mlx-202_ENSMUST00000107302	1.0235762320668258e-07	0.003540140756226324
103	L6 CT Gpr139	Sec61a2-202_ENSMUST00000102981	1.0316397240250054e-07	0.0035680291495128837
104	L6 CT Gpr139	Fbxo44-201_ENSMUST00000057907	1.0849136344663508e-07	0.003752282296165321
105	L6 CT Gpr139	Syt1-202_ENSMUST00000105276	1.1263112607196379e-07	0.0038954601263249396
106	L6 CT Gpr139	Fam96a-201_ENSMUST00000034945	1.2307263807038732e-07	0.004256590260302416
107	L6 CT Gpr139	Smim4-202_ENSMUST00000064032	1.3971539454920208e-07	0.004832196635878703
108	L6 CT Gpr139	Atp6ap2-201_ENSMUST00000033313	1.4381654176361508e-07	0.004974038913436391
109	L6 CT Gpr139	H3f3a-201_ENSMUST00000081026	1.502941595292236e-07	0.005198073801477727
110	L6 CT Gpr139	Atp6v0c-201_ENSMUST00000024932	1.6314386813626758e-07	0.005642493823360951
111	L6 CT Gpr139	Mrpl55-203_ENSMUST00000108785	1.7009517030926695e-07	0.005882911560316307
112	L6 CT Gpr139	Prdx5-202_ENSMUST00000145300	1.7222447441473943e-07	0.005956555672108178
113	L6 CT Gpr139	Svop-201_ENSMUST00000058472	1.881485821681553e-07	0.006507306862867819
114	L6 CT Gpr139	Ssbp3-201_ENSMUST00000030367	2.004890223600661e-07	0.006934113327345246
115	L6 CT Gpr139	Plxdc1-201_ENSMUST00000017561	2.099378004921328e-07	0.007260908767820906
116	L6 CT Gpr139	Col16a1-210_ENSMUST00000143577	2.149888920972492e-07	0.007435605822075461
117	L6 CT Gpr139	Nop16-201_ENSMUST00000026987	2.1626793543696137e-07	0.007479842815022746
118	L6 CT Gpr139	Mtfp1-201_ENSMUST00000004868	2.2225223303804684e-07	0.007686815731853888
119	L6 CT Gpr139	Aes-201_ENSMUST00000002518	2.2449935641303857e-07	0.007764534740901352
120	L6 CT Gpr139	Selenoh-203_ENSMUST00000117299	2.282835363991579e-07	0.007895414389901274
121	L6 CT Gpr139	Dner-201_ENSMUST00000049126	2.318178113388525e-07	0.008017650822965553
122	L6 CT Gpr139	Bok-201_ENSMUST00000027499	2.325038209944701e-07	0.008041377152914744
123	L6 CT Gpr139	Pgam1-201_ENSMUST00000011896	2.3634604020469764e-07	0.008174264146519672
124	L6 CT Gpr139	Gabarap-204_ENSMUST00000144443	2.476780931358556e-07	0.008566194529196701
125	L6 CT Gpr139	Qdpr-201_ENSMUST00000015950	2.7654749664924995e-07	0.009564671719110959
126	L6 CT Grp_1	Cryab-205_ENSMUST00000216755	7.880791890130829e-35	2.7256506831206485e-30
127	L6 CT Grp_1	Cryab-204_ENSMUST00000216393	6.255641915640519e-31	2.16357631294343e-26
128	L6 CT Grp_1	Cryab-201_ENSMUST00000034562	7.717813571714016e-30	2.6692830019130093e-25
129	L6 CT Grp_1	Rgs20-201_ENSMUST00000002533	5.150693306666256e-28	1.781418787043591e-23
130	L6 CT Grp_1	Gap43-201_ENSMUST00000102817	9.630650562502068e-26	3.3308568035469653e-21
131	L6 CT Grp_1	Arpp19-203_ENSMUST00000166549	1.9624174616820976e-24	6.787217032973703e-20
132	L6 CT Grp_1	Ctxn1-201_ENSMUST00000053252	2.477662269180621e-24	8.569242724188096e-20
133	L6 CT Grp_1	Sub1-202_ENSMUST00000110504	2.760781594777353e-23	9.548439223696952e-19
134	L6 CT Grp_1	Ttc9b-201_ENSMUST00000008088	1.0340690097570509e-22	3.576431077145736e-18
135	L6 CT Grp_1	Calm2-201_ENSMUST00000040440	6.237809311483782e-21	2.157408728469781e-16
136	L6 CT Grp_1	A430027H14Rik-201_ENSMUST00000191809	4.0859894686907407e-19	1.4131803176413797e-14
137	L6 CT Grp_1	Fkbp1a-201_ENSMUST00000044011	4.2044026368913737e-19	1.4541346959952505e-14
138	L6 CT Grp_1	Nrgn-201_ENSMUST00000065668	4.8599907701300245e-18	1.6808764077571703e-13
139	L6 CT Grp_1	Vti1b-203_ENSMUST00000162789	7.313558149130453e-18	2.5294672214582584e-13
140	L6 CT Grp_1	Ppp1r1a-202_ENSMUST00000228813	2.077264578696151e-17	7.184427271878508e-13
141	L6 CT Grp_1	Atp1a1-201_ENSMUST00000036493	5.013248090757969e-17	1.7338819846695513e-12
142	L6 CT Grp_1	Ccl27a-205_ENSMUST00000108036	5.676630138481486e-17	1.9633192996952067e-12
143	L6 CT Grp_1	Ppp1r1a-201_ENSMUST00000023133	5.819885282958925e-17	2.012865523964174e-12
144	L6 CT Grp_1	Ppp3ca-202_ENSMUST00000070198	8.638362938242615e-17	2.9876642058205907e-12
145	L6 CT Grp_1	Arpp19-211_ENSMUST00000170310	2.666538899118583e-16	9.222491436491532e-12
146	L6 CT Grp_1	Necab1-201_ENSMUST00000041606	3.265850395451194e-16	1.12952701777075e-11
147	L6 CT Grp_1	Vti1b-201_ENSMUST00000055262	8.379295016745517e-16	2.8980629744916044e-11
148	L6 CT Grp_1	Gm13306-203_ENSMUST00000131704	1.4218460986410671e-15	4.917596916759995e-11
149	L6 CT Grp_1	Gnal-202_ENSMUST00000076605	4.7388979174657864e-14	1.6389952337347168e-09
150	L6 CT Grp_1	Gm13306-202_ENSMUST00000108018	1.0141521942019037e-12	3.507546778866704e-08
151	L6 CT Grp_1	Rprml-201_ENSMUST00000057870	1.0291911174820388e-12	3.559560398923379e-08
152	L6 CT Grp_1	Ramp1-201_ENSMUST00000097648	2.645751923545053e-12	9.15059760277292e-08
153	L6 CT Grp_1	Tspan7-201_ENSMUST00000076354	2.79842895873745e-12	9.678646396689345e-08
154	L6 CT Grp_1	Ppp3ca-201_ENSMUST00000056758	2.9242194210210172e-12	1.011370528954329e-07
155	L6 CT Grp_1	Gm20878-206_ENSMUST00000153997	3.055139913553699e-12	1.0566506905016824e-07
156	L6 CT Grp_1	Ckb-201_ENSMUST00000001304	3.446013350671922e-12	1.1918381774633909e-07
157	L6 CT Grp_1	Syt7-202_ENSMUST00000076968	3.823999183695398e-12	1.3225683576728903e-07
158	L6 CT Grp_1	Hras-202_ENSMUST00000097957	3.964833352599178e-12	1.3712772633299517e-07
159	L6 CT Grp_1	Rab40b-201_ENSMUST00000106107	6.871744617121232e-12	2.3766615932775493e-07
160	L6 CT Grp_1	Ogfrl1-201_ENSMUST00000027343	8.938028395163368e-12	3.091306500751202e-07
161	L6 CT Grp_1	Homer1-204_ENSMUST00000102752	1.216809621061458e-11	4.2084577554031584e-07
162	L6 CT Grp_1	Hpca-201_ENSMUST00000030572	2.6292562577332534e-11	9.093545692996231e-07
163	L6 CT Grp_1	Rbfox1-201_ENSMUST00000056416	3.2489473809135967e-11	1.1236809411627766e-06
164	L6 CT Grp_1	Myl4-202_ENSMUST00000106956	3.370236083522101e-11	1.1656298518469538e-06
165	L6 CT Grp_1	Med10-201_ENSMUST00000022089	5.76495571944056e-11	1.993867585125712e-06
166	L6 CT Grp_1	Nfia-204_ENSMUST00000107057	5.924111225822627e-11	2.048913108563014e-06
167	L6 CT Grp_1	2900055J20Rik-201_ENSMUST00000096572	7.601148844639984e-11	2.628933339407185e-06
168	L6 CT Grp_1	Marcks-201_ENSMUST00000092584	7.70847776502846e-11	2.6660541198127432e-06
169	L6 CT Grp_1	Egr3-202_ENSMUST00000223747	9.584591505879793e-11	3.3149268182235852e-06
170	L6 CT Grp_1	Gm10593-201_ENSMUST00000178906	9.663221871326119e-11	3.3421219164168516e-06
171	L6 CT Grp_1	Gm3892-202_ENSMUST00000178043	9.663221871326119e-11	3.3421219164168516e-06
172	L6 CT Grp_1	Tusc3-203_ENSMUST00000209440	1.922309484450291e-10	6.6484995829197765e-06
173	L6 CT Grp_1	Ccl27-201_ENSMUST00000107987	2.0526888002849074e-10	7.099429484665381e-06
174	L6 CT Grp_1	Ipcef1-203_ENSMUST00000105617	2.654958143114442e-10	9.182438233775609e-06
175	L6 CT Grp_1	Smim14-202_ENSMUST00000121661	3.81765559337175e-10	1.3203743635235535e-05
176	L6 CT Grp_1	Gm11549-201_ENSMUST00000124606	3.975303859845176e-10	1.3748985929660526e-05
177	L6 CT Grp_1	Chrm3-204_ENSMUST00000223242	4.126201614664699e-10	1.4270880904479328e-05
178	L6 CT Grp_1	Psmb5-201_ENSMUST00000022803	4.5767946129554257e-10	1.5829301848367634e-05
179	L6 CT Grp_1	Cntfr-201_ENSMUST00000064443	4.758399350287705e-10	1.6457399992905055e-05
180	L6 CT Grp_1	Trbc2-201_ENSMUST00000103299	6.481159367320648e-10	2.2415737787815194e-05
181	L6 CT Grp_1	Calm1-202_ENSMUST00000110082	9.587614169528228e-10	3.315972236673033e-05
182	L6 CT Grp_1	Actb-201_ENSMUST00000100497	1.3495250620950517e-09	4.667467379761946e-05
183	L6 CT Grp_1	Arpc2-203_ENSMUST00000113820	1.937878208905908e-09	6.702345573321974e-05
184	L6 CT Grp_1	Igfbp6-201_ENSMUST00000023807	2.3530259268946924e-09	8.138175470757984e-05
185	L6 CT Grp_1	Cebpb-201_ENSMUST00000070642	2.7263149976327747e-09	9.429233050812714e-05
186	L6 CT Grp_1	Cplx2-201_ENSMUST00000026985	3.166977308976214e-09	0.00010953307720825133
187	L6 CT Grp_1	Mkl2-204_ENSMUST00000149359	3.245559352876301e-09	0.00011225091577857974
188	L6 CT Grp_1	Ccl27a-212_ENSMUST00000138337	3.392926372893904e-09	0.00011734775153290856
189	L6 CT Grp_1	Ppp1r1b-201_ENSMUST00000078694	3.757555058520438e-09	0.00012995879925398787
190	L6 CT Grp_1	Rtn4-201_ENSMUST00000060992	4.469510864966478e-09	0.0001545825027757306
191	L6 CT Grp_1	Ccl27a-204_ENSMUST00000108035	6.4832974891068814e-09	0.0002242313269582506
192	L6 CT Grp_1	Ppp1ca-201_ENSMUST00000046094	6.820395213133936e-09	0.0002358901888414503
193	L6 CT Grp_1	Sub1-201_ENSMUST00000022816	6.981315782538084e-09	0.00024145578765486216
194	L6 CT Grp_1	Sept11-203_ENSMUST00000201421	9.137141238408565e-09	0.0003160171668715986
195	L6 CT Grp_1	Arpp19-202_ENSMUST00000164467	1.1621570162631997e-08	0.00040194362564479024
196	L6 CT Grp_1	Nmt2-201_ENSMUST00000081932	1.2542407732451495e-08	0.0004337917138345674
197	L6 CT Grp_1	Arpc2-201_ENSMUST00000006467	1.2627190121400844e-08	0.0004367239975387696
198	L6 CT Grp_1	Prss23-204_ENSMUST00000207932	1.5066097366433903e-08	0.000521076043515483
199	L6 CT Grp_1	Tmem158-201_ENSMUST00000068140	1.5270531466733472e-08	0.0005281466013084439
200	L6 CT Grp_1	Sec11c-201_ENSMUST00000025394	2.2822444325119154e-08	0.0007893370594285711
201	L6 CT Grp_1	3110035E14Rik-201_ENSMUST00000088666	2.348030533212444e-08	0.0008120898402168559
202	L6 CT Grp_1	Ppp1r1b-202_ENSMUST00000132443	2.484940177866216e-08	0.0008594414099168094
203	L6 CT Grp_1	Fam3c-201_ENSMUST00000081288	2.543173699713567e-08	0.0008795820557829343
204	L6 CT Grp_1	Camk2n1-201_ENSMUST00000050918	2.552465765079072e-08	0.0008827958095102479
205	L6 CT Grp_1	Uqcc2-201_ENSMUST00000025045	2.577188095603021e-08	0.0008913462747452609
206	L6 CT Grp_1	Gm11127-201_ENSMUST00000113742	2.6165285411104564e-08	0.0009049525612284625
207	L6 CT Grp_1	Nptn-206_ENSMUST00000176557	3.231559256654553e-08	0.0011176670845065436
208	L6 CT Grp_1	Ccl27a-219_ENSMUST00000173865	3.525088182319933e-08	0.0012191869987371719
209	L6 CT Grp_1	Ap1s2-201_ENSMUST00000033734	3.528880727830034e-08	0.0012204986885272955
210	L6 CT Grp_1	Ccl27-205_ENSMUST00000179871	3.791761388484776e-08	0.0013114185938213447
211	L6 CT Grp_1	Igfbp4-201_ENSMUST00000017637	3.831536610285083e-08	0.0013251752520331988
212	L6 CT Grp_1	Gm10600-201_ENSMUST00000117202	3.993484890892037e-08	0.0013811866843639199
213	L6 CT Grp_1	Kctd1-201_ENSMUST00000025992	4.716106532327001e-08	0.0016311126052706165
214	L6 CT Grp_1	Klf13-201_ENSMUST00000063694	4.900260414293408e-08	0.0016948040668875182
215	L6 CT Grp_1	Igfbp4-203_ENSMUST00000130530	5.071984144764444e-08	0.0017541964363082306
216	L6 CT Grp_1	Lpcat4-201_ENSMUST00000028554	5.136300171044564e-08	0.001776440777157473
217	L6 CT Grp_1	Itpka-201_ENSMUST00000028758	5.740336650870755e-08	0.0019853528340701594
218	L6 CT Grp_1	Ap1s2-202_ENSMUST00000069041	5.85007770474244e-08	0.0020233078749622205
219	L6 CT Grp_1	Cst6-201_ENSMUST00000025764	7.245404605639483e-08	0.0025058956369064717
220	L6 CT Grp_1	Myl4-204_ENSMUST00000123074	7.590401542552972e-08	0.002625216277507371
221	L6 CT Grp_1	Nfib-202_ENSMUST00000064770	7.643983769746697e-08	0.0026437482266045927
222	L6 CT Grp_1	Ppp3r1-201_ENSMUST00000102880	1.0660398616974088e-07	0.003687005465666658
223	L6 CT Grp_1	Me3-206_ENSMUST00000160995	1.0830688828224857e-07	0.003745902038129849
224	L6 CT Grp_1	Rprm-201_ENSMUST00000100089	1.2702029395109562e-07	0.004393123886592593
225	L6 CT Grp_1	Atp2b1-207_ENSMUST00000219557	1.3260382832793754e-07	0.0045862360065500474
226	L6 CT Grp_1	Cap2-201_ENSMUST00000021802	1.3849816017077066e-07	0.004790097367666274
227	L6 CT Grp_1	Trbj2-3-201_ENSMUST00000103295	1.8086657116595867e-07	0.006255451230345846
228	L6 CT Grp_1	Fam131a-201_ENSMUST00000056518	1.9018509367186404e-07	0.00657774164973509
229	L6 CT Grp_1	Snx3-201_ENSMUST00000019939	2.0970763343584756e-07	0.007252948210012223
230	L6 CT Grp_1	Stx1a-201_ENSMUST00000005509	2.4853888301837876e-07	0.008595965808073648
231	L6 CT Grp_2	Blnk-202_ENSMUST00000117695	9.707046415481497e-16	3.3572790732584304e-11
232	L6 CT Grp_2	Blnk-201_ENSMUST00000054769	4.611480916321632e-15	1.5949267897189996e-10
233	L6 CT Grp_2	Dynlt1b-201_ENSMUST00000179569	3.609683742868587e-14	1.2484452193085293e-09
234	L6 CT Grp_2	Dpm3-202_ENSMUST00000107462	3.5011345554843264e-13	1.2109023973598091e-08
235	L6 CT Grp_2	Tmsb10-203_ENSMUST00000114050	1.3701036049852409e-11	4.738640328201954e-07
236	L6 CT Grp_2	Anxa7-202_ENSMUST00000100844	2.7438040143378796e-11	9.48972056398899e-07
237	L6 CT Grp_2	Ighm-202_ENSMUST00000177715	5.166185230170115e-11	1.7867768237066358e-06
238	L6 CT Grp_2	Ifi27-205_ENSMUST00000085065	2.1154397516368708e-10	7.316459925011281e-06
239	L6 CT Grp_2	Vstm2a-201_ENSMUST00000109645	2.355559803713064e-10	8.146939137122003e-06
240	L6 CT Grp_2	Snca-201_ENSMUST00000114268	6.061898919076922e-10	2.0965683601519443e-05
241	L6 CT Grp_2	Nbdy-201_ENSMUST00000140575	1.6893907233050264e-09	5.842926755622764e-05
242	L6 CT Grp_2	Uchl1-202_ENSMUST00000176015	2.1746741459361563e-09	7.52132800113479e-05
243	L6 CT Grp_2	Pea15a-201_ENSMUST00000013842	2.5739621442821053e-09	8.902305472214089e-05
244	L6 CT Grp_2	Uchl1-201_ENSMUST00000031131	2.637913170010274e-09	9.123486489797533e-05
245	L6 CT Grp_2	Myt1l-202_ENSMUST00000049784	2.765969471267141e-09	9.566382013324534e-05
246	L6 CT Grp_2	Stmn2-201_ENSMUST00000029002	6.773558525101563e-09	0.00023427029514916267
247	L6 CT Grp_2	Cntnap4-201_ENSMUST00000034225	1.2041575355147296e-08	0.00041646992523312437
248	L6 CT Grp_2	Tuba1b-201_ENSMUST00000077577	1.2055319190619617e-08	0.00041694526952677004
249	L6 CT Grp_2	Nbl1-201_ENSMUST00000042844	1.281695144156029e-08	0.0004432870825578042
250	L6 CT Grp_2	Gabra5-201_ENSMUST00000068456	1.329114089386136e-08	0.000459687398955089
251	L6 CT Grp_2	Cdh13-201_ENSMUST00000117160	1.3516934815233592e-08	0.000467496707519669
252	L6 CT Grp_2	Tmsb10-202_ENSMUST00000114049	1.6349039706917524e-08	0.0005654478873034494
253	L6 CT Grp_2	Arxes2-201_ENSMUST00000058119	1.8873412522154458e-08	0.0006527558454912341
254	L6 CT Grp_2	Fxyd6-203_ENSMUST00000217381	2.170249727070276e-08	0.0007506025706045257
255	L6 CT Grp_2	Rab3b-201_ENSMUST00000003502	2.9322517567293436e-08	0.0010141485925824107
256	L6 CT Grp_2	Fundc1-201_ENSMUST00000026016	2.9365855398974074e-08	0.0010156474748289172
257	L6 CT Grp_2	Fxyd6-201_ENSMUST00000085939	3.011879499234326e-08	0.0010416886436051842
258	L6 CT Grp_2	Stmn3-201_ENSMUST00000103045	3.230542739881943e-08	0.0011173155120155689
259	L6 CT Grp_2	Tubb4b-201_ENSMUST00000043584	6.07528814467894e-08	0.0021011991577186582
260	L6 CT Grp_2	Tppp3-201_ENSMUST00000014990	6.642086199744058e-08	0.00229723193304348
261	L6 CT Grp_2	Nrsn2-201_ENSMUST00000079278	8.484942579351521e-08	0.0029346022404945172
262	L6 CT Grp_2	Nptx1-201_ENSMUST00000026670	1.1291360138971274e-07	0.0039052298176646045
263	L6 CT Grp_2	Prss12-201_ENSMUST00000029603	1.199709131467206e-07	0.004149314002092478
264	L6 CT Grp_2	Limd2-204_ENSMUST00000138094	1.6852879576011218e-07	0.00582873693015924
265	L6 CT Grp_2	Mrpl38-201_ENSMUST00000106439	1.859093082652154e-07	0.006429859335660739
266	L6 CT Grp_2	Trappc1-202_ENSMUST00000102601	2.2135106362982702e-07	0.0076556478867011975
267	L6 CT Grp_2	Rexo2-202_ENSMUST00000213508	2.70039664594522e-07	0.009339591839666138
268	L6 CT Nxph2_1	Pantr1-212_ENSMUST00000188153	1.5413425866021183e-63	5.330887470022086e-59
269	L6 CT Nxph2_1	Cxcl12-202_ENSMUST00000112866	1.389123559486548e-28	4.804422742840175e-24
270	L6 CT Nxph2_1	Lmo4-203_ENSMUST00000121796	4.6679514333240847e-23	1.614457682729468e-18
271	L6 CT Nxph2_1	Pak1-201_ENSMUST00000033040	6.316695828204772e-22	2.1846924191429025e-17
272	L6 CT Nxph2_1	Chd3os-201_ENSMUST00000129321	1.47439036178838e-21	5.099326505281291e-17
273	L6 CT Nxph2_1	Pcdh17-201_ENSMUST00000071370	6.597309003411726e-18	2.28174529191998e-13
274	L6 CT Nxph2_1	Adgra1-201_ENSMUST00000026548	1.2789021026105964e-17	4.4232108120890087e-13
275	L6 CT Nxph2_1	Pou3f3-201_ENSMUST00000054883	2.3952683282119803e-16	8.284275039953955e-12
276	L6 CT Nxph2_1	Mn1-201_ENSMUST00000094463	9.738757863885894e-16	3.3682467948035755e-11
277	L6 CT Nxph2_1	Ift57-204_ENSMUST00000142682	9.881600835684673e-14	3.4176504650299013e-09
278	L6 CT Nxph2_1	Lmo1-202_ENSMUST00000207178	2.503463000692808e-13	8.658477134196145e-09
279	L6 CT Nxph2_1	Stmn1-201_ENSMUST00000030636	9.708259054982098e-13	3.3576984767561085e-08
280	L6 CT Nxph2_1	Sema5a-201_ENSMUST00000067458	1.838204327973531e-11	6.357613488729255e-07
281	L6 CT Nxph2_1	Pik3r1-201_ENSMUST00000035532	2.2495955048304282e-11	7.780451013006519e-07
282	L6 CT Nxph2_1	Ldb2-203_ENSMUST00000198894	5.030962883841648e-11	1.7400088230054725e-06
283	L6 CT Nxph2_1	Ncam2-202_ENSMUST00000067602	6.678517712692172e-11	2.3098321361117147e-06
284	L6 CT Nxph2_1	C730002L08Rik-201_ENSMUST00000225910	8.2226060154686e-11	2.84387051650997e-06
285	L6 CT Nxph2_1	Lrrc4c-201_ENSMUST00000059049	2.405621652262802e-10	8.320083046516126e-06
286	L6 CT Nxph2_1	Ift57-201_ENSMUST00000046777	5.282342839324448e-10	1.8269510944087537e-05
287	L6 CT Nxph2_1	Sulf2-201_ENSMUST00000088086	7.462075228360204e-10	2.5808333384806602e-05
288	L6 CT Nxph2_1	Bscl2-206_ENSMUST00000160556	2.6464963689778546e-09	9.153172341746808e-05
289	L6 CT Nxph2_1	Nefl-201_ENSMUST00000022639	2.8254399713033e-09	9.772066684749594e-05
290	L6 CT Nxph2_1	1700020I14Rik-202_ENSMUST00000153581	2.9366268009453916e-09	0.00010156617453749731
291	L6 CT Nxph2_1	Gng3-201_ENSMUST00000096259	4.006820614302913e-09	0.00013857989776628054
292	L6 CT Nxph2_1	Oxr1-204_ENSMUST00000110297	5.022464999535132e-09	0.00017370697447392208
293	L6 CT Nxph2_1	Dkk3-201_ENSMUST00000033036	8.260386907059647e-09	0.00028569374156756495
294	L6 CT Nxph2_1	Pgm2l1-202_ENSMUST00000084935	1.0042217337269671e-08	0.00034732012882680884
295	L6 CT Nxph2_1	Chl1-201_ENSMUST00000066905	1.0428562506958538e-08	0.00036068226286566795
296	L6 CT Nxph2_1	Oaz1-205_ENSMUST00000179620	1.2033152924899766e-08	0.0004161786270605833
297	L6 CT Nxph2_1	Ldb2-201_ENSMUST00000070748	1.2124610386696028e-08	0.00041934177483426884
298	L6 CT Nxph2_1	Kcnmb4-201_ENSMUST00000068233	2.061904428642101e-08	0.000713130265690157
299	L6 CT Nxph2_1	Pbx1-205_ENSMUST00000176540	2.083023322482752e-08	0.0007204344463138846
300	L6 CT Nxph2_1	Shisa5-203_ENSMUST00000154184	2.2640923324846148e-08	0.0007830589741131288
301	L6 CT Nxph2_1	Fkbp3-206_ENSMUST00000221608	2.7809094425940405e-08	0.0009618053398155748
302	L6 CT Nxph2_1	A730017C20Rik-201_ENSMUST00000058633	2.844208870662062e-08	0.0009836980800071806
303	L6 CT Nxph2_1	Ttc3-230_ENSMUST00000231569	3.274442103229751e-08	0.0011324985458230417
304	L6 CT Nxph2_1	Atp5o-201_ENSMUST00000023677	3.505421244614737e-08	0.001212384991662453
305	L6 CT Nxph2_1	Ptma-201_ENSMUST00000045897	3.656765399430123e-08	0.0012647288810469024
306	L6 CT Nxph2_1	Nap1l5-201_ENSMUST00000059539	3.740441280407658e-08	0.0012936690212417925
307	L6 CT Nxph2_1	Nt5c3-202_ENSMUST00000101367	4.13968095314229e-08	0.0014317500544537922
308	L6 CT Nxph2_1	Camk4-201_ENSMUST00000042868	4.973660195442437e-08	0.0017201901151957211
309	L6 CT Nxph2_1	Phyhipl-201_ENSMUST00000046513	6.297724928552124e-08	0.002178131143789038
310	L6 CT Nxph2_1	Lmo4-201_ENSMUST00000120539	7.397863843966693e-08	0.0025586251890743206
311	L6 CT Nxph2_1	Dync1li2-201_ENSMUST00000041769	9.266245350331246e-08	0.0032048236168655646
312	L6 CT Nxph2_1	Samd5-201_ENSMUST00000100070	1.155191106112484e-07	0.003995343959600637
313	L6 CT Nxph2_1	Phyhipl-206_ENSMUST00000162251	1.2989594950686392e-07	0.004492581309644396
314	L6 CT Nxph2_1	Rwdd2a-201_ENSMUST00000034988	1.3480611734455995e-07	0.004662404374478951
315	L6 CT Nxph2_1	Adgra1-203_ENSMUST00000137584	1.5108849923247676e-07	0.0052255468344544415
316	L6 CT Nxph2_1	Pop5-202_ENSMUST00000128830	2.3753780867347599e-07	0.00821548265078084
317	L6 CT Nxph2_2	Phlda3-201_ENSMUST00000038945	1.176263487003438e-10	4.068224896150091e-06
318	L6 CT Nxph2_2	Hlf-201_ENSMUST00000004051	6.403011582788474e-10	2.2145455860232218e-05
319	L6 CT Nxph2_2	Echdc2-210_ENSMUST00000133049	1.1042830252253777e-09	3.819273271044491e-05
320	L6 CT Nxph2_2	Nts-201_ENSMUST00000020040	4.525334429021132e-09	0.00015651321656212487
321	L6 CT Nxph2_2	Nov-201_ENSMUST00000050027	5.534345241632862e-08	0.0019141086452711415
322	L6 CT Nxph2_2	Snap25-202_ENSMUST00000110098	6.919950350973545e-08	0.00239333402838771
323	L6 CT Nxph2_2	Cdk2ap1-201_ENSMUST00000031341	2.694587023332251e-07	0.009319498678896924
