## Supplementary Table 3 for "Isoform cell type specificity in the mouse primary motor cortex"

	index	transcript_name	p_raw	p_bonferroni
0	L6 CT Gpr139	4833439L19Rik-201_ENSMUST00000026989	4.479496172792454e-09	0.00015492785463219982
1	L6 CT Gpr139	Nell2-202_ENSMUST00000166170	8.281453989676631e-09	0.00028642236768695596
2	L6 CT Gpr139	Ak1-202_ENSMUST00000113277	8.376987849191373e-09	0.0002897265017521328
3	L6 CT Gpr139	2610301B20Rik-201_ENSMUST00000080517	9.854122515318412e-09	0.0003408146813148026
4	L6 CT Gpr139	Rbm28-201_ENSMUST00000007993	1.9364904189774788e-08	0.0006697545763075508
5	L6 CT Gpr139	Kcnj6-201_ENSMUST00000095873	2.552236308295227e-08	0.0008827164495869873
6	L6 CT Gpr139	Creld1-201_ENSMUST00000032422	2.6996227125730505e-08	0.0009336915113705152
7	L6 CT Gpr139	Ctsd-201_ENSMUST00000066401	3.773824847158441e-08	0.0013052150616382184
8	L6 CT Gpr139	Cisd3-201_ENSMUST00000107583	6.067638344764382e-08	0.002098553397920209
9	L6 CT Gpr139	Hpcal4-201_ENSMUST00000059667	6.167046295810144e-08	0.0021329346318688966
10	L6 CT Gpr139	Emc3-201_ENSMUST00000032425	7.402853640367369e-08	0.0025603509600574583
11	L6 CT Gpr139	Fbxo44-208_ENSMUST00000167160	7.74578135269795e-08	0.0026789559386441127
12	L6 CT Gpr139	Nt5m-201_ENSMUST00000102695	8.473726669099787e-08	0.0029307231057748525
13	L6 CT Gpr139	Hnrnpc-201_ENSMUST00000111610	8.535583577523637e-08	0.002952116936122325
14	L6 CT Gpr139	Sec61a2-202_ENSMUST00000102981	1.0316397240250054e-07	0.0035680291495128837
15	L6 CT Gpr139	Fbxo44-201_ENSMUST00000057907	1.0849136344663508e-07	0.003752282296165321
16	L6 CT Gpr139	Syt1-202_ENSMUST00000105276	1.1263112607196379e-07	0.0038954601263249396
17	L6 CT Gpr139	Mrpl55-203_ENSMUST00000108785	1.7009517030926695e-07	0.005882911560316307
18	L6 CT Gpr139	Svop-201_ENSMUST00000058472	1.881485821681553e-07	0.006507306862867819
19	L6 CT Gpr139	Plxdc1-201_ENSMUST00000017561	2.099378004921328e-07	0.007260908767820906
20	L6 CT Gpr139	Nop16-201_ENSMUST00000026987	2.1626793543696137e-07	0.007479842815022746
21	L6 CT Gpr139	Aes-201_ENSMUST00000002518	2.2449935641303857e-07	0.007764534740901352
22	L6 CT Grp_1	Homer1-204_ENSMUST00000102752	1.216809621061458e-11	4.2084577554031584e-07
23	L6 CT Grp_1	Actb-201_ENSMUST00000100497	1.3495250620950517e-09	4.667467379761946e-05
24	L6 CT Grp_1	Mkl2-204_ENSMUST00000149359	3.245559352876301e-09	0.00011225091577857974
25	L6 CT Grp_1	Nmt2-201_ENSMUST00000081932	1.2542407732451495e-08	0.0004337917138345674
26	L6 CT Grp_1	Klf13-201_ENSMUST00000063694	4.900260414293408e-08	0.0016948040668875182
27	L6 CT Grp_1	Atp2b1-207_ENSMUST00000219557	1.3260382832793754e-07	0.0045862360065500474
28	L6 CT Grp_2	Prdx5-203_ENSMUST00000149261	9.308135395567038e-12	3.219311707910816e-07
29	L6 CT Grp_2	Myt1l-202_ENSMUST00000049784	2.765969471267141e-09	9.566382013324534e-05
30	L6 CT Grp_2	Fundc1-201_ENSMUST00000026016	2.9365855398974074e-08	0.0010156474748289172
31	L6 CT Grp_2	Ngrn-201_ENSMUST00000117989	3.0599753328241295e-08	0.0010583230686105533
32	L6 CT Grp_2	Mrpl38-201_ENSMUST00000106439	1.859093082652154e-07	0.006429859335660739
33	L6 CT Grp_2	Trappc1-202_ENSMUST00000102601	2.2135106362982702e-07	0.0076556478867011975
34	L6 CT Grp_2	Rexo2-202_ENSMUST00000213508	2.70039664594522e-07	0.009339591839666138
35	L6 CT Nxph2_1	Pik3r1-201_ENSMUST00000035532	2.2495955048304282e-11	7.780451013006519e-07
36	L6 CT Nxph2_1	Ttc3-230_ENSMUST00000231569	3.274442103229751e-08	0.0011324985458230417
37	L6 CT Nxph2_1	Dync1li2-201_ENSMUST00000041769	9.266245350331246e-08	0.0032048236168655646
38	L6 CT Nxph2_1	Pop5-202_ENSMUST00000128830	2.3753780867347599e-07	0.00821548265078084
39	L6 CT Nxph2_2	Hlf-201_ENSMUST00000004051	6.403011582788474e-10	2.2145455860232218e-05
40	L6 CT Nxph2_2	Ntm-209_ENSMUST00000151977	2.4078215350303936e-07	0.00832769156105612
