## Supplementary Table 1 for "Isoform cell type specificity in the mouse primary motor cortex"

	index	transcript_name	p_raw	p_bonferroni
0	GABAergic	Myl6-206_ENSMUST00000218127	0.0	0.0
1	GABAergic	Rsrp1-201_ENSMUST00000078084	2.181836645228789e-48	7.546100221188289e-44
2	GABAergic	Gapdh-203_ENSMUST00000118875	1.5324980966793998e-42	5.300297917175372e-38
3	GABAergic	Rplp2-201_ENSMUST00000084434	1.9325903788284545e-34	6.684057084216093e-30
4	GABAergic	Rtn1-203_ENSMUST00000137990	2.7170759287667713e-32	9.397278807232755e-28
5	GABAergic	Rps19-205_ENSMUST00000129847	3.934195425428862e-20	1.3606808298388262e-15
6	GABAergic	Rplp2-203_ENSMUST00000106004	4.7982229043503456e-20	1.6595133736986104e-15
7	GABAergic	Morf4l1-202_ENSMUST00000169860	1.6931959796860939e-18	5.856087615342325e-14
8	GABAergic	Ubc-202_ENSMUST00000136312	3.6930557176917075e-18	1.277280250520854e-13
9	GABAergic	Noct-202_ENSMUST00000144826	4.085030621298183e-16	1.4128486906821897e-11
10	GABAergic	Kmt2d-201_ENSMUST00000023741	3.0032396221683776e-14	1.038700455723155e-09
11	GABAergic	Ssb-202_ENSMUST00000112260	2.048945529710726e-12	7.086483009057518e-08
12	GABAergic	Pfn2-201_ENSMUST00000066882	2.751371194866445e-12	9.515892414565086e-08
13	GABAergic	Ndufa10-201_ENSMUST00000027478	8.632207440865816e-12	2.985535265497851e-07
14	GABAergic	Ktn1-204_ENSMUST00000186466	1.47659845026702e-11	5.106963400093516e-07
15	GABAergic	Kmt2a-202_ENSMUST00000114689	9.875373111432263e-11	3.4154965443199624e-06
16	GABAergic	Actb-207_ENSMUST00000167721	2.7993838632006513e-10	9.681949029265773e-06
17	GABAergic	Fndc4-202_ENSMUST00000172435	8.763110105314901e-10	3.0308092610242116e-05
18	GABAergic	Sumo3-202_ENSMUST00000099538	1.745229564222507e-09	6.036050970819963e-05
19	GABAergic	Kmt2d-202_ENSMUST00000178486	2.009600282137871e-09	6.95040353580204e-05
20	GABAergic	Lsm7-201_ENSMUST00000035775	5.48021991065245e-09	0.00018953888582982564
21	GABAergic	Manf-205_ENSMUST00000160978	5.847706236254575e-09	0.00020224876788710073
22	GABAergic	Rpp21-201_ENSMUST00000025319	7.059510166183509e-09	0.00024416021860762283
23	GABAergic	Ywhaq-205_ENSMUST00000155480	1.772708508814817e-08	0.0006131089648586925
24	GABAergic	Cope-201_ENSMUST00000066469	3.9280256190748134e-08	0.001358546940613215
25	GABAergic	Cycs-202_ENSMUST00000161401	1.6960982637350643e-07	0.005866125454954093
26	GABAergic	Mrpl13-202_ENSMUST00000164542	2.7761350798147383e-07	0.009601540787047254
27	Glutamatergic	Caly-203_ENSMUST00000211044	0.0	0.0
28	Glutamatergic	Caly-202_ENSMUST00000166758	0.0	0.0
29	Glutamatergic	H3f3b-204_ENSMUST00000139623	0.0	0.0
30	Glutamatergic	Meg3-203_ENSMUST00000128178	8.811914991113803e-183	3.0476889188266196e-178
31	Glutamatergic	Caly-205_ENSMUST00000211681	6.648344466441997e-154	2.299396417163629e-149
32	Glutamatergic	Srsf11-208_ENSMUST00000133090	8.08006762248313e-140	2.7945721879120156e-135
33	Glutamatergic	Oxr1-204_ENSMUST00000110297	4.743414286073979e-125	1.6405572649815466e-120
34	Glutamatergic	Meg3-202_ENSMUST00000126289	6.867377272776791e-124	2.375151103562581e-119
35	Glutamatergic	Hsp90aa1-201_ENSMUST00000021698	2.488594640776469e-122	8.607053424589495e-118
36	Glutamatergic	Cops9-204_ENSMUST00000148508	3.262438004212656e-115	1.1283468081369892e-110
37	Glutamatergic	Zbtb20-213_ENSMUST00000139491	3.22988521784588e-104	1.117088101444176e-99
38	Glutamatergic	Fkbp3-206_ENSMUST00000221608	1.5952116411645583e-102	5.5171989821317415e-98
39	Glutamatergic	Caly-201_ENSMUST00000026541	1.4351096003845547e-100	4.963470063890021e-96
40	Glutamatergic	Pja1-204_ENSMUST00000113797	3.0832139464350846e-100	1.0663603755140384e-95
41	Glutamatergic	Haus8-203_ENSMUST00000123495	3.4326021309088055e-95	1.1871997729961194e-90
42	Glutamatergic	Atrx-202_ENSMUST00000113573	1.0502943250471059e-89	3.6325479526079204e-85
43	Glutamatergic	Atp5j-204_ENSMUST00000127651	2.197636679450055e-84	7.60074621954596e-80
44	Glutamatergic	Mrpl41-202_ENSMUST00000194392	5.358728629743666e-82	1.853369883883144e-77
45	Glutamatergic	Zc3h15-201_ENSMUST00000081591	3.1812778717883486e-78	1.1002767647367183e-73
46	Glutamatergic	Tmcc1-211_ENSMUST00000204574	2.903283111751669e-76	1.0041294970304322e-71
47	Glutamatergic	Rpl31-203_ENSMUST00000179954	1.3412242899416201e-75	4.638758329192087e-71
48	Glutamatergic	Hook2-204_ENSMUST00000210326	3.816605340205513e-75	1.3200111229634787e-70
49	Glutamatergic	Meg3-201_ENSMUST00000124106	2.6224338625644815e-74	9.069949757065515e-70
50	Glutamatergic	Eloc-208_ENSMUST00000188641	1.607544114714043e-71	5.5598520751499895e-67
51	Glutamatergic	Dcbld2-203_ENSMUST00000134324	2.3946514062495278e-68	8.282141353654617e-64
52	Glutamatergic	Atp5d-203_ENSMUST00000105367	2.9302640562973645e-61	1.0134611265110065e-56
53	Glutamatergic	Oaz1-204_ENSMUST00000179341	1.8989013177681835e-60	6.567540097633039e-56
54	Glutamatergic	Ncor1-201_ENSMUST00000018645	2.0094756048306617e-60	6.949972326867327e-56
55	Glutamatergic	Prkar1a-203_ENSMUST00000106677	6.116217491134211e-60	2.1153549814836783e-55
56	Glutamatergic	Ttc3-216_ENSMUST00000147046	7.83718707720825e-58	2.7105695225232456e-53
57	Glutamatergic	Ndufs4-201_ENSMUST00000022286	5.869243686286966e-57	2.0299366213392102e-52
58	Glutamatergic	Naa16-201_ENSMUST00000022597	1.4398458467955987e-56	4.979850845727258e-52
59	Glutamatergic	Napg-201_ENSMUST00000025474	1.1973101593859197e-55	4.141016917252142e-51
60	Glutamatergic	Celf4-202_ENSMUST00000115816	7.992510401307958e-55	2.7642896473963703e-50
61	Glutamatergic	Ppib-202_ENSMUST00000213785	2.7946205000302464e-54	9.66547446140461e-50
62	Glutamatergic	Ssbp2-203_ENSMUST00000133984	1.341492208155741e-53	4.639684951127446e-49
63	Glutamatergic	Rsrc2-208_ENSMUST00000182309	6.662531097004233e-53	2.304303005209884e-48
64	Glutamatergic	Zranb2-202_ENSMUST00000106057	6.905532554942543e-53	2.3883474894524278e-48
65	Glutamatergic	Lpl-202_ENSMUST00000101463	8.582585590917867e-52	2.968373052474853e-47
66	Glutamatergic	Rpl31-201_ENSMUST00000086535	9.820598176978539e-51	3.3965520854897975e-46
67	Glutamatergic	Ube3a-203_ENSMUST00000200758	3.758769315141399e-50	1.3000079553348042e-45
68	Glutamatergic	Hsp90ab1-201_ENSMUST00000024739	6.491148756440806e-50	2.245028708902617e-45
69	Glutamatergic	Rbfox1-201_ENSMUST00000056416	4.764876326415741e-49	1.6479801262541482e-44
70	Glutamatergic	Hmgn3-202_ENSMUST00000162246	5.345878971196905e-47	1.8489257009781614e-42
71	Glutamatergic	Tmem191c-205_ENSMUST00000231517	5.569068155837262e-47	1.9261179123778753e-42
72	Glutamatergic	Gtpbp4-201_ENSMUST00000021574	1.2248485851429238e-45	4.236261316575316e-41
73	Glutamatergic	Zfr-201_ENSMUST00000122941	2.1361237878767327e-45	7.387997732750468e-41
74	Glutamatergic	Tma7-201_ENSMUST00000167504	3.837107033644964e-45	1.3271018386564473e-40
75	Glutamatergic	Sf3b1-201_ENSMUST00000027127	4.712119910939693e-44	1.6297337923976025e-39
76	Glutamatergic	Agtpbp1-211_ENSMUST00000166276	4.55937623467001e-43	1.5769058645229696e-38
77	Glutamatergic	Polr2f-203_ENSMUST00000229973	6.188960020749136e-43	2.1405137127762963e-38
78	Glutamatergic	Tmod3-204_ENSMUST00000214733	3.553239811944202e-42	1.2289235213590216e-37
79	Glutamatergic	Ndufv1-202_ENSMUST00000128787	1.022135199557236e-41	3.5351568011886565e-37
80	Glutamatergic	Agtpbp1-201_ENSMUST00000022040	1.082485779994597e-41	3.7438853186893134e-37
81	Glutamatergic	Rufy2-202_ENSMUST00000119567	2.7594272606271224e-39	9.543755123604966e-35
82	Glutamatergic	Ddx24-201_ENSMUST00000044923	4.232451280797003e-39	1.4638355999764515e-34
83	Glutamatergic	Meg3-207_ENSMUST00000143836	4.6574921844668184e-39	1.6108402469196938e-34
84	Glutamatergic	Prkar1b-202_ENSMUST00000110889	1.1096551561876254e-38	3.8378533231905213e-34
85	Glutamatergic	Tmem191c-202_ENSMUST00000231322	2.1864551884080187e-38	7.5620739146279734e-34
86	Glutamatergic	Rufy3-202_ENSMUST00000196686	3.486926511188594e-38	1.2059884031596871e-33
87	Glutamatergic	Srsf11-202_ENSMUST00000072875	4.74392796270149e-38	1.640734925179937e-33
88	Glutamatergic	Arcn1-201_ENSMUST00000034607	6.379373308833808e-38	2.2063700525932608e-33
89	Glutamatergic	Ctbp1-201_ENSMUST00000079746	8.666992297006088e-38	2.9975659558425255e-33
90	Glutamatergic	Ndufb8-205_ENSMUST00000168083	8.209588270411312e-37	2.8393681992044564e-32
91	Glutamatergic	Pnisr-202_ENSMUST00000098238	2.2688647899958177e-36	7.847095762679535e-32
92	Glutamatergic	Rbm39-203_ENSMUST00000109587	3.345005963399618e-35	1.1569037625013918e-30
93	Glutamatergic	Rpn2-211_ENSMUST00000156007	2.209514970153643e-34	7.64182847577339e-30
94	Glutamatergic	Rab14-201_ENSMUST00000028238	2.6881860272576605e-33	9.297360193873344e-29
95	Glutamatergic	Rps3-202_ENSMUST00000107096	2.9005890949563792e-33	1.0031977443816133e-28
96	Glutamatergic	Rplp0-204_ENSMUST00000156359	7.834356165796409e-33	2.709590423502346e-28
97	Glutamatergic	Psip1-203_ENSMUST00000107215	2.8980635284607074e-32	1.0023242519534203e-27
98	Glutamatergic	Ewsr1-203_ENSMUST00000079949	3.2151459022619774e-32	1.1119903617563275e-27
99	Glutamatergic	Naa38-201_ENSMUST00000082283	3.9687580586399565e-32	1.3726346621612154e-27
100	Glutamatergic	Calm3-204_ENSMUST00000173557	5.962346078187311e-31	2.0621370146018633e-26
101	Glutamatergic	Rpl35a-205_ENSMUST00000115079	1.1923209872275193e-30	4.123761366425098e-26
102	Glutamatergic	Ube3a-205_ENSMUST00000200949	6.608456201309986e-30	2.2856006617850716e-25
103	Glutamatergic	Rps3-205_ENSMUST00000208532	7.474819056418156e-30	2.5852409188527837e-25
104	Glutamatergic	Kif21a-204_ENSMUST00000109287	1.0940592115446541e-29	3.7839131890483405e-25
105	Glutamatergic	Gabbr1-203_ENSMUST00000172792	2.1967758311777294e-29	7.597768889711295e-25
106	Glutamatergic	Ccdc88a-201_ENSMUST00000040182	1.1707987313430185e-28	4.049324492222964e-24
107	Glutamatergic	Hexdc-205_ENSMUST00000124925	1.2257745924761294e-28	4.239464005537941e-24
108	Glutamatergic	Ash1l-201_ENSMUST00000090933	1.8848532416719456e-28	6.518953421646591e-24
109	Glutamatergic	Psmb10-203_ENSMUST00000212332	3.139912429474931e-28	1.0859701128581997e-23
110	Glutamatergic	Psmb1-204_ENSMUST00000232500	1.1871950417132466e-27	4.106032771269435e-23
111	Glutamatergic	Emc10-202_ENSMUST00000118808	3.869496417991413e-27	1.33830403112651e-22
112	Glutamatergic	Arglu1-201_ENSMUST00000048545	4.133001575352455e-27	1.4294399248514002e-22
113	Glutamatergic	Psmb4-202_ENSMUST00000133412	5.334423134049238e-27	1.8449635851422693e-22
114	Glutamatergic	Fkbp8-202_ENSMUST00000119353	8.134566424947789e-27	2.8134211437324423e-22
115	Glutamatergic	Ppig-201_ENSMUST00000040915	1.0491314789964713e-26	3.6285261332571955e-22
116	Glutamatergic	Kif1b-203_ENSMUST00000060537	1.1537455293377465e-26	3.99034428776753e-22
117	Glutamatergic	Mapre3-201_ENSMUST00000031058	3.180168898845408e-26	1.0998932153546727e-21
118	Glutamatergic	Ncor1-212_ENSMUST00000155486	5.591875196672808e-26	1.9340059555212573e-21
119	Glutamatergic	Fam168a-201_ENSMUST00000049053	5.593370420106016e-26	1.934523093497867e-21
120	Glutamatergic	Oxct1-201_ENSMUST00000110690	1.025067426784375e-25	3.5452982022764395e-21
121	Glutamatergic	Psmb10-201_ENSMUST00000034369	1.2123120097410068e-25	4.192902316890246e-21
122	Glutamatergic	Rpl15-203_ENSMUST00000100799	1.6122593338115234e-25	5.576160131920535e-21
123	Glutamatergic	Gtpbp4-204_ENSMUST00000222098	2.127073375111377e-25	7.356695975160209e-21
124	Glutamatergic	Ssbp2-202_ENSMUST00000042122	2.3703808038927593e-25	8.198199048343498e-21
125	Glutamatergic	Gpx4-207_ENSMUST00000183037	2.601089930120307e-25	8.996129632314095e-21
126	Glutamatergic	Rab28-201_ENSMUST00000031011	5.285021026926875e-25	1.827877372372929e-20
127	Glutamatergic	Ewsr1-202_ENSMUST00000073308	9.165561420405666e-25	3.1700010728615037e-20
128	Glutamatergic	Ripor2-209_ENSMUST00000175986	1.0577485718340747e-24	3.658329210545331e-20
129	Glutamatergic	Eif5-202_ENSMUST00000166123	2.7913045474511928e-24	9.654005907814696e-20
130	Glutamatergic	Ift20-203_ENSMUST00000128788	3.473845754292318e-24	1.201464292579541e-19
131	Glutamatergic	Clk1-210_ENSMUST00000148330	4.607649550948337e-24	1.5936016736909918e-19
132	Glutamatergic	Mrpl58-207_ENSMUST00000134386	7.42261526970731e-24	2.56718571718097e-19
133	Glutamatergic	Tnrc6b-204_ENSMUST00000226857	1.2924195553709988e-23	4.469962274206136e-19
134	Glutamatergic	Hnrnpc-209_ENSMUST00000228198	2.431044789846184e-23	8.408011510162012e-19
135	Glutamatergic	Hnrnpc-201_ENSMUST00000111610	4.927602014343206e-23	1.7042604326807413e-18
136	Glutamatergic	Bex3-202_ENSMUST00000113112	6.442374354554393e-23	2.2281595942661822e-18
137	Glutamatergic	Trpm2-207_ENSMUST00000153842	1.1784154102509437e-22	4.075667537893914e-18
138	Glutamatergic	Psmd4-201_ENSMUST00000071664	2.8497466065863986e-22	9.856133613539719e-18
139	Glutamatergic	Rbm25-201_ENSMUST00000048155	2.86354754866389e-22	9.903865551808929e-18
140	Glutamatergic	Cdc123-201_ENSMUST00000043864	3.1931876238189837e-22	1.1043958715740337e-17
141	Glutamatergic	Nucks1-201_ENSMUST00000062264	2.280042562391475e-21	7.885755206287156e-17
142	Glutamatergic	Srsf5-202_ENSMUST00000110351	2.308262082095766e-21	7.983355237136416e-17
143	Glutamatergic	Dync1i2-208_ENSMUST00000112144	2.4070104118352787e-21	8.324886210373494e-17
144	Glutamatergic	Pfdn5-204_ENSMUST00000165717	2.8745264551465206e-21	9.941837197769757e-17
145	Glutamatergic	Erh-202_ENSMUST00000166931	2.9132163696085687e-21	1.0075650135928196e-16
146	Glutamatergic	Rpl7-205_ENSMUST00000149566	5.268082297559003e-21	1.8220189434337566e-16
147	Glutamatergic	Slc22a17-204_ENSMUST00000226690	8.444389163343209e-21	2.920576436033882e-16
148	Glutamatergic	1700020I14Rik-202_ENSMUST00000153581	9.080394028401215e-21	3.1405450786628446e-16
149	Glutamatergic	Tmem191c-201_ENSMUST00000164950	1.3626073183885585e-20	4.712713671378668e-16
150	Glutamatergic	Ggnbp2-213_ENSMUST00000172405	1.415195888806198e-20	4.894596501025116e-16
151	Glutamatergic	Eny2-201_ENSMUST00000060652	1.671096666574004e-20	5.77965493101285e-16
152	Glutamatergic	Rbm34-201_ENSMUST00000045994	1.7066528389534302e-20	5.902629508804334e-16
153	Glutamatergic	Rpl13a-201_ENSMUST00000150350	3.917252627169779e-20	1.3548209936329398e-15
154	Glutamatergic	Cfap36-201_ENSMUST00000020754	4.548998950566718e-20	1.573316777043005e-15
155	Glutamatergic	Fam133b-205_ENSMUST00000197082	4.994028735343977e-20	1.7272347784060679e-15
156	Glutamatergic	Ndufv1-207_ENSMUST00000134479	5.529295729777972e-20	1.9123622211010094e-15
157	Glutamatergic	Echs1-206_ENSMUST00000211120	7.333768103972352e-20	2.5364570364398778e-15
158	Glutamatergic	Grin1-205_ENSMUST00000114312	1.6725481836349714e-19	5.784675147919912e-15
159	Glutamatergic	Cct8-203_ENSMUST00000175977	3.0933801184475896e-19	1.0698764477662833e-14
160	Glutamatergic	Akap11-202_ENSMUST00000123853	4.081198459348798e-19	1.4115232991503753e-14
161	Glutamatergic	Ttll7-201_ENSMUST00000037942	5.466611149233683e-19	1.8906821320739617e-14
162	Glutamatergic	Timm13-201_ENSMUST00000020440	7.4826752524756e-19	2.587958062821211e-14
163	Glutamatergic	Senp7-211_ENSMUST00000202000	8.821094109809256e-19	3.0508636088186294e-14
164	Glutamatergic	Sez6l2-207_ENSMUST00000155138	9.025296326419685e-19	3.121488987455512e-14
165	Glutamatergic	Ss18l2-201_ENSMUST00000035113	1.1922834053896629e-18	4.1236313858806883e-14
166	Glutamatergic	Ube2m-205_ENSMUST00000131837	1.4610997648679897e-18	5.053359646772429e-14
167	Glutamatergic	Rrm1-204_ENSMUST00000210751	1.991795944130662e-18	6.888825452370308e-14
168	Glutamatergic	Mrpl38-201_ENSMUST00000106439	3.907583207443337e-18	1.3514767281263525e-13
169	Glutamatergic	Itm2b-202_ENSMUST00000226722	5.307066350955971e-18	1.8355019681416322e-13
170	Glutamatergic	Hspa4l-208_ENSMUST00000204702	7.000746572340501e-18	2.421278209509686e-13
171	Glutamatergic	Ndufaf3-204_ENSMUST00000194666	1.3991762191006496e-17	4.839190871381507e-13
172	Glutamatergic	Tmco1-203_ENSMUST00000193446	1.6468828942067377e-17	5.695909177903423e-13
173	Glutamatergic	Nek4-208_ENSMUST00000228392	2.120818306434707e-17	7.335062194635078e-13
174	Glutamatergic	Gabbr1-202_ENSMUST00000172789	4.404836014323472e-17	1.523456583913916e-12
175	Glutamatergic	Wdfy3-201_ENSMUST00000053177	9.83249513128277e-17	3.400666766105459e-12
176	Glutamatergic	Hnrnpab-201_ENSMUST00000074669	1.0334082065450488e-16	3.574145623156706e-12
177	Glutamatergic	Hmgn3-201_ENSMUST00000161796	1.4023738495511661e-16	4.850250196057663e-12
178	Glutamatergic	Ccnt1-202_ENSMUST00000130921	1.6194407609904952e-16	5.600997815961727e-12
179	Glutamatergic	Pfdn5-202_ENSMUST00000062492	1.689256644200791e-16	5.8424630296328555e-12
180	Glutamatergic	Pigb-204_ENSMUST00000183746	2.5051484006892925e-16	8.664306258623986e-12
181	Glutamatergic	Ctcf-201_ENSMUST00000005841	5.422254914000019e-16	1.8753410845560463e-11
182	Glutamatergic	Ubn2-205_ENSMUST00000160583	7.230664961088e-16	2.5007977834418955e-11
183	Glutamatergic	Fuom-201_ENSMUST00000026539	1.800869968367851e-15	6.22848887259705e-11
184	Glutamatergic	Nemf-212_ENSMUST00000222763	2.0894183238851335e-15	7.226462214989122e-11
185	Glutamatergic	Ciapin1-210_ENSMUST00000162589	2.2461080744325255e-15	7.768389386232333e-11
186	Glutamatergic	Ccdc127-201_ENSMUST00000022063	2.5227732826046337e-15	8.725263675216387e-11
187	Glutamatergic	Mrpl55-201_ENSMUST00000045697	5.8752160553134365e-15	2.032002224890705e-10
188	Glutamatergic	Ppdpf-202_ENSMUST00000108841	7.970477053183195e-15	2.75666919361394e-10
189	Glutamatergic	Ilf2-202_ENSMUST00000196769	8.090798275323041e-15	2.798283491503227e-10
190	Glutamatergic	Gsk3a-201_ENSMUST00000071739	8.918818944912804e-15	3.0846627202875423e-10
191	Glutamatergic	Sys1-201_ENSMUST00000072452	8.9851903171926e-15	3.107617923104233e-10
192	Glutamatergic	AI413582-208_ENSMUST00000232203	1.3448511322346205e-14	4.6513021259466585e-10
193	Glutamatergic	Rps10-208_ENSMUST00000178774	1.607134145864174e-14	5.558434156885832e-10
194	Glutamatergic	Cdc123-202_ENSMUST00000124287	1.7973139390772335e-14	6.21618998969252e-10
195	Glutamatergic	Ndufa9-201_ENSMUST00000088194	2.5889584194724925e-14	8.954171589587563e-10
196	Glutamatergic	Pfdn4-204_ENSMUST00000109148	3.92282390971464e-14	1.3567478774139054e-09
197	Glutamatergic	Sf3b1-203_ENSMUST00000187500	4.6246953430047767e-14	1.599497131331632e-09
198	Glutamatergic	Pja1-202_ENSMUST00000113790	6.910162938942018e-14	2.3899489540624863e-09
199	Glutamatergic	Eif5-207_ENSMUST00000221292	7.240295385666133e-14	2.504128562086489e-09
200	Glutamatergic	Rab5b-201_ENSMUST00000000727	7.510148465114874e-14	2.5974599481446304e-09
201	Glutamatergic	Mrpl51-203_ENSMUST00000144380	8.637138747549028e-14	2.9872408072273065e-09
202	Glutamatergic	Eif4g2-206_ENSMUST00000161051	9.838595540973353e-14	3.402776653801044e-09
203	Glutamatergic	Rgs2-202_ENSMUST00000127206	1.0882875683171818e-13	3.763951383781805e-09
204	Glutamatergic	Zmynd8-219_ENSMUST00000153655	1.0911653757908217e-13	3.773904568710136e-09
205	Glutamatergic	Polr2i-201_ENSMUST00000019882	1.1449676590703713e-13	3.9599851456607865e-09
206	Glutamatergic	Rps10-201_ENSMUST00000025052	1.4067086804791724e-13	4.865242642305266e-09
207	Glutamatergic	Sez6l2-203_ENSMUST00000106335	2.005524981823037e-13	6.936308702133156e-09
208	Glutamatergic	Eny2-204_ENSMUST00000226827	4.743474535471547e-13	1.640578102838189e-08
209	Glutamatergic	Cox16-202_ENSMUST00000110340	6.260410943789434e-13	2.1652257290190136e-08
210	Glutamatergic	Eif4g2-213_ENSMUST00000162415	6.402319750777869e-13	2.214306309004034e-08
211	Glutamatergic	Tmem242-201_ENSMUST00000005053	8.833360525454389e-13	3.055106071333655e-08
212	Glutamatergic	Cops7a-201_ENSMUST00000032220	1.337047185952988e-12	4.624311397337004e-08
213	Glutamatergic	Ndufs4-206_ENSMUST00000232101	1.7182286738219832e-12	5.942665691280711e-08
214	Glutamatergic	Ptp4a2-207_ENSMUST00000165853	1.9644213511389338e-12	6.794147685049116e-08
215	Glutamatergic	Gnas-221_ENSMUST00000156623	2.193681851673955e-12	7.58706805219954e-08
216	Glutamatergic	Rpl15-202_ENSMUST00000080281	2.6604007787010685e-12	9.201262133215515e-08
217	Glutamatergic	Hectd4-201_ENSMUST00000042614	4.2227900542876625e-12	1.4604941681759309e-07
218	Glutamatergic	Tatdn1-205_ENSMUST00000226835	4.369477174180631e-12	1.511227375462113e-07
219	Glutamatergic	Azi2-201_ENSMUST00000044454	6.0759893148533614e-12	2.1014416644351836e-07
220	Glutamatergic	Ndufaf3-203_ENSMUST00000194381	1.4052949308004787e-11	4.860353047666536e-07
221	Glutamatergic	Celf4-207_ENSMUST00000225477	1.518297557854024e-11	5.251183933593928e-07
222	Glutamatergic	Os9-201_ENSMUST00000080975	1.816845155454441e-11	6.28374065465473e-07
223	Glutamatergic	Gria4-203_ENSMUST00000163309	2.1899248344141084e-11	7.574074032304635e-07
224	Glutamatergic	Rufy3-207_ENSMUST00000199312	2.2634681390211805e-11	7.828430905618655e-07
225	Glutamatergic	Eef1g-201_ENSMUST00000052248	2.3437810009853955e-11	8.106200970008089e-07
226	Glutamatergic	Rpl35-203_ENSMUST00000152441	2.984373904998799e-11	1.0321755587828845e-06
227	Glutamatergic	Mrps26-202_ENSMUST00000145614	3.144432444993059e-11	1.0875334054252994e-06
228	Glutamatergic	Nisch-213_ENSMUST00000168206	3.3707018694869794e-11	1.1657909485807668e-06
229	Glutamatergic	Minos1-204_ENSMUST00000154642	4.1677905297180924e-11	1.4414720326082995e-06
230	Glutamatergic	Cbarp-214_ENSMUST00000169546	4.6071992789386784e-11	1.5934459426137313e-06
231	Glutamatergic	Kmt2e-207_ENSMUST00000196889	4.623267136565619e-11	1.5990031718525849e-06
232	Glutamatergic	Prr13-201_ENSMUST00000023810	5.0733211302149524e-11	1.7546588460961434e-06
233	Glutamatergic	Snrpn-201_ENSMUST00000059305	7.045908309320677e-11	2.436897847861649e-06
234	Glutamatergic	Adgra1-201_ENSMUST00000026548	9.636282821103935e-11	3.332804776507007e-06
235	Glutamatergic	1700037H04Rik-201_ENSMUST00000028800	1.178085800581876e-10	4.074527549892476e-06
236	Glutamatergic	Rnf10-202_ENSMUST00000112096	1.2797419289369319e-10	4.426115435421273e-06
237	Glutamatergic	Aplp2-201_ENSMUST00000072634	1.2925542919821268e-10	4.470428274249384e-06
238	Glutamatergic	Rbm25-204_ENSMUST00000182032	1.3374067827808893e-10	4.625555098925984e-06
239	Glutamatergic	Polr2k-202_ENSMUST00000180159	1.4175031404864772e-10	4.90257636168653e-06
240	Glutamatergic	Naa38-204_ENSMUST00000144531	1.4311047045345528e-10	4.9496187311032045e-06
241	Glutamatergic	Kras-201_ENSMUST00000032399	1.4513856622950032e-10	5.019762451613498e-06
242	Glutamatergic	Ssbp2-210_ENSMUST00000231481	1.7797384195824637e-10	6.155403297967909e-06
243	Glutamatergic	Kif3a-203_ENSMUST00000120613	1.9438873496488359e-10	6.723128787495464e-06
244	Glutamatergic	Pex13-201_ENSMUST00000020523	2.0278460434394544e-10	7.013508325839697e-06
245	Glutamatergic	Ap3d1-201_ENSMUST00000020420	2.1495103189317274e-10	7.434296389057273e-06
246	Glutamatergic	Tmem258-204_ENSMUST00000166412	2.2380447924047195e-10	7.740501719010962e-06
247	Glutamatergic	Ube2q2-201_ENSMUST00000059555	2.802078389293383e-10	9.691268317210096e-06
248	Glutamatergic	Ncam1-204_ENSMUST00000193547	2.8053835112428625e-10	9.702699411984564e-06
249	Glutamatergic	Tulp3-206_ENSMUST00000203625	3.134746270633689e-10	1.0841833451613677e-05
250	Glutamatergic	Enpp5-201_ENSMUST00000024756	3.5120071340128473e-10	1.2146627873696833e-05
251	Glutamatergic	Gabbr1-209_ENSMUST00000174456	3.8908907245010824e-10	1.3457034659759444e-05
252	Glutamatergic	Fus-204_ENSMUST00000121616	4.3890502354663943e-10	1.5179969144384071e-05
253	Glutamatergic	Ttc33-203_ENSMUST00000118193	5.046451135708455e-10	1.7453655897961263e-05
254	Glutamatergic	Fut8-206_ENSMUST00000219289	8.833053428545583e-10	3.054999858796775e-05
255	Glutamatergic	Pcyt2-201_ENSMUST00000026129	9.597366207545203e-10	3.319345076541584e-05
256	Glutamatergic	Rrp1-201_ENSMUST00000062678	1.0493317493751201e-09	3.62921878838879e-05
257	Glutamatergic	Srsf5-212_ENSMUST00000153056	1.1447722098682588e-09	3.95930916505036e-05
258	Glutamatergic	Psmd11-205_ENSMUST00000148895	1.2390060296944088e-09	4.2852262543010826e-05
259	Glutamatergic	Adrm1-201_ENSMUST00000061437	1.2411819912729925e-09	4.2927520350167716e-05
260	Glutamatergic	Chpt1-203_ENSMUST00000117440	1.3662533656498713e-09	4.725323890436645e-05
261	Glutamatergic	Eif3c-201_ENSMUST00000032992	1.3869139417075033e-09	4.796780558789571e-05
262	Glutamatergic	Ncl-201_ENSMUST00000027438	1.3944192250748586e-09	4.822738331843906e-05
263	Glutamatergic	Ncl-202_ENSMUST00000185676	1.4458346578866342e-09	5.000563747766713e-05
264	Glutamatergic	Hnrnpa3-204_ENSMUST00000111964	1.7221534218734473e-09	5.956239824891505e-05
265	Glutamatergic	C130073E24Rik-202_ENSMUST00000211313	1.8105604667774179e-09	6.262004430396377e-05
266	Glutamatergic	Rps20-201_ENSMUST00000103009	1.878495643411981e-09	6.496965032304678e-05
267	Glutamatergic	Rnf14-201_ENSMUST00000072376	1.886212093810816e-09	6.523653147654087e-05
268	Glutamatergic	Ube2e3-201_ENSMUST00000028398	2.0962006616641525e-09	7.249919608431637e-05
269	Glutamatergic	Anapc11-202_ENSMUST00000093140	2.5887588156741822e-09	8.953481239890726e-05
270	Glutamatergic	Xpo7-202_ENSMUST00000167242	3.1527741989457026e-09	0.00010904184844473607
271	Glutamatergic	Eef1akmt2-201_ENSMUST00000033257	3.1753425956290365e-09	0.00010982239901242586
272	Glutamatergic	Ilf2-201_ENSMUST00000001042	6.0124222697427375e-09	0.00020794563662132232
273	Glutamatergic	Mrpl15-201_ENSMUST00000045689	6.176911721647478e-09	0.00021363466880489968
274	Glutamatergic	Polr2k-201_ENSMUST00000057177	7.508891680581187e-09	0.0002597025276645809
275	Glutamatergic	Nsrp1-201_ENSMUST00000102494	7.961555353923204e-09	0.0002753583534707879
276	Glutamatergic	Gdap1l1-203_ENSMUST00000109421	7.976770111928473e-09	0.00027588457109115815
277	Glutamatergic	Syn2-206_ENSMUST00000204617	8.90443731054549e-09	0.0003079688688225263
278	Glutamatergic	Mrpl58-208_ENSMUST00000135619	1.6410768959159323e-08	0.0005675828552214844
279	Glutamatergic	U2af1l4-201_ENSMUST00000043273	1.7715509060730042e-08	0.0006127085963744093
280	Glutamatergic	Romo1-203_ENSMUST00000109598	1.8969900898011944e-08	0.0006560929924586411
281	Glutamatergic	Rps15a-201_ENSMUST00000106588	1.920024102637921e-08	0.0006640595361383514
282	Glutamatergic	Thy1-201_ENSMUST00000114840	1.9318794780953167e-08	0.0006681598362940463
283	Glutamatergic	Glod4-201_ENSMUST00000017430	2.3321394490902055e-08	0.0008065937498623384
284	Glutamatergic	App-206_ENSMUST00000227723	2.8712925857864715e-08	0.000993065253720109
285	Glutamatergic	Sfpq-201_ENSMUST00000030623	3.0634302929498816e-08	0.001059518001119646
286	Glutamatergic	Hnrnpab-203_ENSMUST00000109103	3.339427026177908e-08	0.0011549742312738913
287	Glutamatergic	Prkar1b-201_ENSMUST00000026973	3.484752112581402e-08	0.0012052363656574036
288	Glutamatergic	Snx30-201_ENSMUST00000030080	4.371038945989698e-08	0.001511767529859997
289	Glutamatergic	Ap2b1-201_ENSMUST00000018875	4.603302083774338e-08	0.0015920980586941924
290	Glutamatergic	Rpl31-202_ENSMUST00000178079	4.927297497720196e-08	0.001704155112561507
291	Glutamatergic	Srek1ip1-201_ENSMUST00000022230	5.1210197440718356e-08	0.001771155888684685
292	Glutamatergic	Ank3-231_ENSMUST00000182884	5.8944044305821506e-08	0.0020386387163611424
293	Glutamatergic	Tmod3-205_ENSMUST00000215821	6.137229675256806e-08	0.0021226222554843193
294	Glutamatergic	2210016L21Rik-201_ENSMUST00000031538	6.709603821532608e-08	0.002320583577715268
295	Glutamatergic	Cadm4-201_ENSMUST00000068023	7.191513484425293e-08	0.002487256853723332
296	Glutamatergic	Rabl2-201_ENSMUST00000023294	7.304656707072882e-08	0.002526388568708227
297	Glutamatergic	Wdr82-201_ENSMUST00000020490	7.622602541165103e-08	0.0026363533148873624
298	Glutamatergic	Mir124a-1hg-201_ENSMUST00000180610	7.818271593513843e-08	0.002704027413332698
299	Glutamatergic	Cops6-201_ENSMUST00000019638	8.177685054031832e-08	0.0028283341527874494
300	Glutamatergic	Rab7-205_ENSMUST00000113600	8.263690728409645e-08	0.0028580800753277595
301	Glutamatergic	Pfdn5-201_ENSMUST00000001335	9.109110345344006e-08	0.003150476904040678
302	Glutamatergic	Mon1b-201_ENSMUST00000035777	1.0251060818011977e-07	0.0035454318945176227
303	Glutamatergic	Ubxn1-201_ENSMUST00000096255	1.1166925231544298e-07	0.003862192760581911
304	Glutamatergic	Vps28-204_ENSMUST00000229261	1.2204395857390544e-07	0.004221012351237094
305	Glutamatergic	Zcrb1-201_ENSMUST00000076070	1.2395355686938281e-07	0.0042870577178844745
306	Glutamatergic	Gtf2a2-204_ENSMUST00000119905	1.3059411180622765e-07	0.0045167279509301895
307	Glutamatergic	Selenok-203_ENSMUST00000223998	1.5065635026463455e-07	0.005210600530252651
308	Glutamatergic	Sparcl1-201_ENSMUST00000031249	1.508283884475321e-07	0.005216550642846345
309	Glutamatergic	Glrx-201_ENSMUST00000022082	1.6542700240365834e-07	0.005721458305132927
310	Glutamatergic	Rbbp4-201_ENSMUST00000102598	1.8790078514262883e-07	0.006498736554942961
311	Glutamatergic	Ap4s1-201_ENSMUST00000021338	2.713231613897928e-07	0.009383982859827375
